# Specialization of the photoreceptor transcriptome by *Srrm3*-dependent microexons is required for outer segment maintenance and vision

**DOI:** 10.1101/2021.09.08.459463

**Authors:** Ludovica Ciampi, Federica Mantica, Laura Lopez-Blanch, Cristina Rodríguez-Marin, Damiano Cianferoni, Jingjing Zang, Jon Permanyer, Senda Jiménez-Delgado, Sophie Bonnal, Samuel Miravet-Verde, Verena Ruprecht, Stephan C.F. Neuhauss, Sandro Banfi, Sabrina Carrella, Luis Serrano, Sarah A. Head, Manuel Irimia

**Affiliations:** Centre for Genomic Regulation (CRG), The Barcelona Institute of Science and Technology, Barcelona, Spain; Universitat Pompeu Fabra (UPF), Barcelona, Spain; ICREA, Pg. Lluís Companys 23, Barcelona 08010, Spain; Department of Molecular Life Sciences, University of Zurich, Winterthurerstrasse 190, CH-8057 Zurich Switzerland; Medical Genetics, Department of Precision Medicine, University of Campania “L. Vanvitelli”, Naples, Italy; Telethon Institute of Genetics and Medicine (TIGEM), Pozzuoli (NA), Italy

## Abstract

Retinal photoreceptors differ in their transcriptomic profiles from other neuronal subtypes, likely as a reflection of their unique cellular morphology and function in the detection of light thorough the ciliary outer segment. We discovered a new layer of this molecular specialization by revealing that the vertebrate retina expresses the largest number of tissue-enriched microexons of all tissue types. A subset of these microexons is included exclusively in photoreceptor transcripts, particularly in genes involved in cilia biogenesis and in vesicle-mediated transport. This microexon program is regulated by *Srrm3*, a paralog of the neural microexon regulator *Srrm4*. Despite both proteins positively regulate retina microexons *in vitro*, only *Srrm3* is highly expressed in mature photoreceptors and its deletion in zebrafish results in widespread downregulation of microexon inclusion, severe photoreceptor alterations and blindness. These results shed light into photoreceptor’s transcriptomic specialization and functionality, uncovering new cell type-specific roles for *Srrm3* and microexons with implication for retinal diseases.
