## Supplementary Tables for "Specialization of the photoreceptor transcriptome by *Srrm3*-dependent microexons is required for outer segment maintenance and vision": Table_S3.xlsx

### Sheet: Table S3
Hypergeometric test to evaluate the significant enrichment of disease-associated genes among the human genes containing RetMics.
Function: phyper (baseR)
Information regarding genes associated to diseases: https://sph.uth.edu/retnet/sum-dis.htm#B-diseases
phyper general settings:
q: vector of quantiles representing the number of white balls drawn without replacement from an urn which contains both black and white balls.
m: the number of white balls in the urn.
n: the number of black balls in the urn.
k: the number of balls drawn from the urn, hence must be in 0,1,…, m+n.
phyper settings for RetMics test:
q: Number of white balls drawn = number of genes with RetMic associated to disease
m: White balls = number of genes with RetMics
n: Black balls = number of genes without RetMics
k: Number of balls drawn = number of genes associated to disease
Run test:
phyper(q-1, m, n, k, lower.tail = FALSE)	(q-1 is necessary when testing for enrichment)
Inputed values:
disease	q	m	n	k
retinitis_pigmentosa	4	68	14403	69
systemic_diseases_with_retinopathy	4	68	14403	65
cone-rod_distrophy	2	68	14403	23
leber_congenital_amaurosis	1	68	14403	15
other_retinopathies	4	68	14403	45
optic_atrophy	1	68	14403	8
Results:
disease	pvalue	pvalue_adj (BF)	significativity
retinitis_pigmentosa	0.000306345	0.00183807	significant
systemic_diseases_with_retinopathy	0.000243322	0.00145993	significant
cone-rod_distrophy	0.00516479	0.0309888	significant
leber_congenital_amaurosis	0.0682458	0.409475	not_signficant
other_retinopathies	5.74627e-05	0.000344776	significant
optic_atrophy	0.0369887	0.221932	not_signficant
