## Supplementary Tables for "Specialization of the photoreceptor transcriptome by *Srrm3*-dependent microexons is required for outer segment maintenance and vision": Table_S4.xlsx

### Sheet: RetMICs
	PFAM			Prosite
EVENT	C1_DOM	A_DOM	C2_DOM	C1_DOM	A_DOM	C2_DOM
HsaEX0005873	PF0002516=Arf=FE(10.7=100)	PF0002516=Arf=PD(1.5=40.0)	PF0002516=Arf=PD(1.1=22.2)	PS51417=ARF=FE(11.1=100)	PS51417=ARF=PD(2.2=60.0)	PS51417=ARF=PD(1.2=22.2)
HsaEX0012542	PF0062516=Guanylate_kin=FE(15.4=100)	PF0062516=Guanylate_kin=FE(4.3=100)	PF0062516=Guanylate_kin=PD(24.6=72.9)	PS50052=GUANYLATE_KINASE_2=FE(15.6=100)	PS50052=GUANYLATE_KINASE_2=FE(4.4=100)	PS50052=GUANYLATE_KINASE_2=PD(24.3=71.2)
HsaEX0015815	na	na	PF0063715=Clathrin=FE(28.9=100)	na	na	NO
HsaEX0023542	PF0113816=RNase_PH=FE(17.6=100)	na	PF0113816=RNase_PH=FE(11.0=100)	NO	na	NO
HsaEX0031609	PF0047820=IMPDH=PD(5.0=82.8)	na	NO	NO	na	NO
HsaEX0043752	PF0006920=Pkinase=FE(12.9=100)	PF0006920=Pkinase=FE(3.1=100)	PF0006920=Pkinase=FE(11.3=100)	PS50011=PROTEIN_KINASE_DOM=FE(12.3=100)	PS50011=PROTEIN_KINASE_DOM=FE(3.0=100)	PS50011=PROTEIN_KINASE_DOM=FE(10.8=100)
HsaEX0048789	PF0040027=WD40=PD(10.3=7.8)	na	NO	PS50082=WD_REPEATS_2=PD(9.4=5.9),PS50294=WD_REPEATS_REGION=PD(4.4=25.5)	na	NO
HsaEX0051135	PF0767911=I-set=PD(38.5=92.1)	na	PF0767911=I-set=WD(100=92.3)	PS50835=IG_LIKE=PD(37.8=89.5)	na	PS50835=IG_LIKE=WD(100=91.2)
HsaEX0051231	PF0010222=Y_phosphatase=FE(10.8=100)	PF0010222=Y_phosphatase=FE(2.1=100)	PF0010222=Y_phosphatase=FE(5.2=100)	PS50055=TYR_PHOSPHATASE_PTP=FE(11.0=100)	PS50055=TYR_PHOSPHATASE_PTP=FE(2.1=100)	PS50055=TYR_PHOSPHATASE_PTP=FE(5.3=100)
HsaEX0053754	PF0007117=Ras=FE(14.8=100)	PF0007117=Ras=FE(2.9=100)	PF0007117=Ras=PD(11.8=66.7)	PS51421=RAS=FE(11.8=100)	PS51421=RAS=FE(2.6=100)	PS51421=RAS=PD(13.2=83.3)
HsaEX0060156	PF0000822=EGF=PD(32.4=22.9),PF0000822=EGF=PU(93.3=58.3)	PF0000822=EGF=PD(3.3=10.0)	PF0000822=EGF=PD(6.5=6.2),PF0000822=EGF=PU(63.6=65.6)	PS50026=EGF_3=PD(32.5=27.1),PS50026=EGF_3=PU(86.5=66.7),PS50311=CYS_RICH=FE(19.7=100)	PS50026=EGF_3=PD(10.8=40.0),PS50311=CYS_RICH=FE(3.8=100)	PS50026=EGF_3=PD(10.8=12.5),PS50026=EGF_3=PU(64.1=78.1),PS50311=CYS_RICH=FE(13.5=100)
HsaEX1003668	PF127962=Ank_2=PD(45.6=50.0),PF127962=Ank_2=PU(26.7=43.5)	PF127962=Ank_2=FE(6.9=100)	PF127962=Ank_2=FE(43.2=100),PF127962=Ank_2=PU(9.6=21.2)	PS50088=ANK_REPEAT=WD(100=38.7),PS50297=ANK_REP_REGION=FE(31.4=100)	PS50297=ANK_REP_REGION=FE(0.9=100)	PS50088=ANK_REPEAT=WD(100=100.0),PS50297=ANK_REP_REGION=FE(14.1=100)
HsaEX1012130	PF0016825=C2=PU(20.0=29.6)	PF0016825=C2=PU(4.7=44.4)	na	PS50004=C2=PU(10.9=37.0)	PS50004=C2=FE(7.9=100)	na
HsaEX1022644	na	na	na	na	na	na
HsaEX1036077	PF0214116=DENN=FE(19.7=100)	PF0214116=DENN=FE(3.7=100)	PF0214116=DENN=FE(19.1=100)	PS50211=DENN=FE(19.7=100)	PS50211=DENN=FE(3.7=100)	PS50211=DENN=FE(19.1=100)
HsaEX1045678	NO	na	PF098174=DUF2352=FE(5.6=100)	NO	na	NO
HsaEX7001086	na	na	na	na	na	na
HsaEX0008095	NO	NO	NO	PS50099=PRO_RICH=PU(69.8=75.5)	PS50099=PRO_RICH=FE(4.3=100)	PS50099=PRO_RICH=PD(0.1=0.0)
HsaEX0009119	PF102214=DUF2151=PU(45.5=96.2)	PF102214=DUF2151=FE(1.0=100)	PF102214=DUF2151=FE(50.9=100),PF102214=DUF2151=PU(8.1=10.3)	NO	NO	NO
HsaEX0012113	PF0629212=DUF1041=FE(30.2=100)	PF0629212=DUF1041=FE(2.9=100)	PF0629212=DUF1041=PD(25.9=56.6)	NO	NO	PS51258=MHD1=PU(23.5=58.5)
HsaEX0021304	PF127812=AAA_9=PU(13.0=81.1)	PF127812=AAA_9=FE(2.5=100)	PF127812=AAA_9=FE(13.9=100)	NO	NO	NO
HsaEX0022381	PF034519=HELP=PU(0.1=0.0)	PF034519=HELP=FE(6.4=100)	PF034519=HELP=PU(37.7=96.3)	NO	NO	NO
HsaEX0023471	PF040917=Sec15=FE(12.0=100)	PF040917=Sec15=PD(0.3=16.7)	PF040917=Sec15=PD(0.6=4.4)	NO	NO	NO
HsaEX0033074	PF0288811=CaMBD=FE(54.5=100)	PF0288811=CaMBD=FE(3.8=100)	PF0288811=CaMBD=FE(29.9=100)	NO	NO	NO
HsaEX0034463	PF124733=DUF3694=FE(5.7=100)	PF124733=DUF3694=FE(5.1=100)	PF124733=DUF3694=FE(25.5=100)	NO	NO	NO
HsaEX0041235	PF0006316=Myosin_head=FE(3.7=100)	PF0006316=Myosin_head=FE(0.3=100)	PF0006316=Myosin_head=FE(19.7=100)	NO	NO	NO
HsaEX0041792	PF083146=Sec39=FE(51.1=100)	PF083146=Sec39=PD(1.8=33.3)	PF083146=Sec39=FE(31.8=100)	NO	NO	NO
HsaEX0049118	PF051587=RNA_pol_Rpc34=FE(7.0=100)	PF051587=RNA_pol_Rpc34=FE(2.2=100)	PF051587=RNA_pol_Rpc34=FE(7.3=100)	NO	NO	NO
HsaEX0050329	PF054786=Prominin=FE(2.2=100),PF049068=Tweety=PU(4.8=52.6)	PF054786=Prominin=FE(2.3=100),PF0033515=Tetraspannin=PU(4.2=66.7),PF041569=IncA=PU(2.9=66.7),PF049068=Tweety=PU(0.5=11.1)	PF054786=Prominin=FE(19.3=100),PF0033515=Tetraspannin=FE(47.6=100),PF041569=IncA=FE(32.4=100),PF049068=Tweety=FE(34.0=100)	NO	NO	NO
HsaEX0051134	PF151021=TMEM154=PU(64.5=94.2)	PF151021=TMEM154=FE(5.3=100)	PF151021=TMEM154=PD(34.2=65.0)	NO	NO	NO
HsaEX0059697	PF0769011=MFS_1=FE(14.4=100)	PF0769011=MFS_1=FE(1.2=100)	PF0769011=MFS_1=PD(11.8=70.2)	NO	NO	NO
HsaEX0061188	PF041569=IncA=PU(27.9=90.5)	PF041569=IncA=FE(3.7=100)	PF041569=IncA=FE(14.0=100)	NO	NO	NO
HsaEX0061917	PF0389611=TRAP_alpha=FE(10.9=100)	PF0389611=TRAP_alpha=FE(1.7=100)	PF0389611=TRAP_alpha=PD(7.0=87.0)	NO	NO	NO
HsaEX0073810	PF134651=zf-H2C2_2=PU(57.7=38.5)	NO	PF134651=zf-H2C2_2=PD(38.5=21.7)	PS50157=ZINC_FINGER_C2H2_2=WD(100=71.8),PS50157=ZINC_FINGER_C2H2_2=PU(3.6=2.6)	PS50157=ZINC_FINGER_C2H2_2=PU(3.6=20.0)	PS50157=ZINC_FINGER_C2H2_2=PD(92.9=56.5)
HsaEX1008729	PF0335716=Snf7=FE(10.1=100)	PF0335716=Snf7=FE(4.6=100)	PF0335716=Snf7=FE(16.7=100),PF055317=NPV_P10=PU(12.6=34.4)	NO	NO	NO
HsaEX1014586	NO	NO	NO	PS51232=GBD_FH3=FE(12.9=100)	PS51232=GBD_FH3=FE(1.5=100)	PS51232=GBD_FH3=FE(11.9=100)
HsaEX1018839	PF124733=DUF3694=FE(23.5=100)	PF124733=DUF3694=FE(9.5=100)	PF124733=DUF3694=FE(25.5=100)	NO	NO	NO
HsaEX1037512	PF0253517=Zip=FE(16.6=100)	PF0253517=Zip=PD(3.1=55.6)	PF0253517=Zip=FE(21.2=100)	NO	NO	NO
HsaEX7009188	PF0028713=Na_K-ATPase=FE(10.8=100)	PF0028713=Na_K-ATPase=FE(4.2=100)	PF0028713=Na_K-ATPase=FE(11.3=100)	NO	NO	NO
HsaEX0004127	NO	NO	NO	NO	NO	NO
HsaEX0004157	NO	NO	NO	NO	NO	NO
HsaEX0005602	na	NO	NO	na	NO	NO
HsaEX0005858	NO	NO	PF0002516=Arf=PU(22.6=77.6)	NO	NO	PS51417=ARF=PU(23.1=79.6)
HsaEX0012112	NO	NO	NO	PS51258=MHD1=PD(0.8=2.0)	NO	NO
HsaEX0012114	PF0016924=PH=PD(37.9=54.2)	NO	NO	PS50003=PH_DOMAIN=PD(37.5=54.2)	NO	NO
HsaEX0012804	NO	NO	NO	NO	NO	NO
HsaEX0012807	NO	NO	NO	NO	NO	NO
HsaEX0015457	PF123483=CLASP_N=PD(8.6=29.3)	NO	NO	NO	NO	NO
HsaEX0015816	PF0139415=Clathrin_propel=WD(100=51.4),PF0139415=Clathrin_propel=PU(71.8=37.8)	NO	PF0139415=Clathrin_propel=PD(32.5=24.1),PF0139415=Clathrin_propel=PU(78.4=53.7)	NO	NO	NO
HsaEX0018829	NO	NO	NO	NO	NO	NO
HsaEX0021607	PF104734=CENP-F_leu_zip=PU(36.9=86.5),PF123293=TMF_DNA_bd=PU(39.1=51.9)	NO	PF104734=CENP-F_leu_zip=FE(31.1=100),PF123293=TMF_DNA_bd=FE(55.1=100)	NO	NO	NO
HsaEX0026467	NO	NO	NO	NO	NO	NO
HsaEX0027291	NO	NO	NO	NO	NO	NO
HsaEX0031098	na	NO	PF134141=TPR_11=FE(41.4=100)	na	NO	PS50005=TPR=PU(35.3=41.4),PS50293=TPR_REGION=FE(10.3=100)
HsaEX0032587	NO	NO	NO	NO	NO	NO
HsaEX0036505	NO	NO	NO	NO	NO	NO
HsaEX0037213	NO	NO	PF0345514=dDENN=PU(6.8=8.3)	NO	NO	PS50947=DDENN=PU(6.8=8.3)
HsaEX0040137	NO	NO	NO	NO	NO	NO
HsaEX0043801	PF0000822=EGF=PD(23.1=42.9)	NO	PF0248011=Herpes_gE=FE(33.7=100),PF0215810=Neuregulin=PU(68.8=94.3)	PS50026=EGF_3=PD(24.4=52.4)	NO	NO
HsaEX0051179	na	NO	NO	na	NO	PS50055=TYR_PHOSPHATASE_PTP=PU(2.0=7.9)
HsaEX0051667	NO	NO	NO	NO	NO	NO
HsaEX0052066	NO	NO	NO	NO	NO	NO
HsaEX0055468	NO	NO	NO	NO	NO	NO
HsaEX0060157	PF138551=LRR_8=PD(11.5=12.5),PF0146319=LRRCT=WD(100=44.6)	NO	PF0146213=LRRNT=WD(100=59.6),PF138551=LRR_8=PU(8.2=10.6)	PS51450=LRR=PD(77.3=30.4)	NO	PS51450=LRR=PU(18.2=8.5)
HsaEX0069336	NO	NO	NO	NO	NO	NO
HsaEX1003257	NO	NO	PF0001324=KH_1=PU(11.1=15.6)	NO	NO	PS50084=KH_TYPE_1=PU(13.8=20.0)
HsaEX1003606	PF0311413=BAR=PD(4.5=35.7)	NO	NO	PS51021=BAR=PD(7.8=60.7)	NO	PS50099=PRO_RICH=PU(68.6=74.5)
HsaEX1005044	NO	NO	NO	NO	NO	NO
HsaEX1011797	PF0043516=Spectrin=PU(35.0=70.6)	NO	PF0043516=Spectrin=FE(58.3=100)	NO	NO	NO
HsaEX1012788	NO	NO	NO	NO	NO	NO
HsaEX1014749	PF0004116=fn3=PD(14.3=27.7),PF0004116=fn3=PU(22.9=40.4)	NO	PF0004116=fn3=FE(20.5=100)	PS50853=FN3=PD(20.0=42.6),PS50853=FN3=PU(22.8=44.7)	NO	PS50853=FN3=FE(18.5=100)
HsaEX1019114	NO	NO	NO	PS50322=GLN_RICH=FE(4.2=100)	NO	PS50322=GLN_RICH=FE(15.5=100)
HsaEX1029839	NO	NO	NO	NO	NO	NO
HsaEX1042400	NO	NO	NO	NO	NO	NO
HsaEX6005337	NO	NO	NO	PS50324=SER_RICH=FE(67.3=100)	NO	PS50324=SER_RICH=PD(2.9=42.9)

### Sheet: RetLONGs
	PFAM			Prosite
EVENT	C1_DOM	A_DOM	C2_DOM	C1_DOM	A_DOM	C2_DOM
HsaEX0003110	na	na	NO	na	na	NO
HsaEX0003227	NO	na	PF0522112=AdoHcyase=PU(24.2=46.9)	NO	na	NO
HsaEX0004144	PF0079115=ZU5=PU(1.2=12.5)	PF0079115=ZU5=PU(1.3=8.3)	PF0079115=ZU5=PU(71.2=98.7)	PS51145=ZU5=PU(0.7=12.5)	PS51145=ZU5=PU(1.3=8.3)	PS51145=ZU5=PU(69.2=98.7)
HsaEX0019206	NO	na	NO	NO	na	NO
HsaEX0020661	na	na	PF118783=DUF3398=PU(43.8=71.2)	na	na	NO
HsaEX0023225	na	na	PF0010513=zf-C4=PU(45.7=23.7)	na	na	PS51030=NUCLEAR_REC_DBD_2=PU(43.4=24.4)
HsaEX0028349	na	na	NO	na	na	PS50262=G_PROTEIN_RECEP_F1_2=WD(100=76.4)
HsaEX0030088	PF0135222=KRAB=PU(3.2=9.1)	na	PF0135222=KRAB=WD(100=95.3)	PS50805=KRAB=PU(14.1=90.9)	na	PS50805=KRAB=PU(55.6=93.0)
HsaEX0030310	NO	na	na	NO	na	na
HsaEX0036670	PF127992=LRR_4=PU(95.1=68.4)	PF127992=LRR_4=PD(2.4=33.3)	PF145801=LRR_9=FE(15.9=100)	PS51450=LRR=WD(100=38.6),PS51450=LRR=PU(68.2=26.3)	PS51450=LRR=PD(5.9=33.3)	PS51450=LRR=PD(27.3=22.2),PS51450=LRR=PU(86.4=70.4)
HsaEX0037859	PF129062=RINGv=PU(2.1=3.7)	PF129062=RINGv=PU(2.1=0.4)	PF129062=RINGv=PD(95.7=73.8)	PS51292=ZF_RING_CH=PU(14.5=33.3)	PS50079=NLS_BP=WD(100=6.2),PS50079=NLS_BP=WD(100=5.8),PS51292=ZF_RING_CH=PU(14.5=3.5)	PS51292=ZF_RING_CH=PD(83.9=85.2)
HsaEX0039347	NO	na	NO	NO	na	NO
HsaEX0040932	NO	na	NO	NO	na	PS50079=NLS_BP=WD(100=2.9),PS50318=LYS_RICH=WD(100=3.8),PS50324=SER_RICH=WD(100=22.8)
HsaEX0049991	PF047079=PRELI=FE(14.1=100)	PF047079=PRELI=FE(6.5=100)	PF047079=PRELI=FE(31.2=100)	PS50904=PRELI_MSF1=FE(12.8=100)	PS50904=PRELI_MSF1=FE(5.9=100)	PS50904=PRELI_MSF1=FE(28.3=100)
HsaEX0056698	na	na	na	na	na	na
HsaEX0062706	PF0209710=Filo_VP35=FE(33.6=100),PF0573914=SNARE=PU(46.0=64.4)	PF0573914=SNARE=PD(50.8=86.5)	NO	PS50192=T_SNARE=PU(54.0=75.6)	PS50079=NLS_BP=PU(73.3=29.7),PS50192=T_SNARE=PD(42.9=73.0)	PS50079=NLS_BP=PD(13.3=7.7)
HsaEX1004150	NO	na	NO	NO	na	NO
HsaEX1015180	PF0065217=Ricin_B_lectin=PU(53.0=97.8)	PF0065217=Ricin_B_lectin=FE(7.0=100)	PF0065217=Ricin_B_lectin=PD(30.3=76.6)	PS50231=RICIN_B_LECTIN=PU(52.3=97.8)	PS50231=RICIN_B_LECTIN=FE(7.3=100)	PS50231=RICIN_B_LECTIN=PD(34.5=83.0)
HsaEX1015742	na	na	NO	na	na	NO
HsaEX1024021	PF0006920=Pkinase=FE(20.9=100)	PF0006920=Pkinase=PD(5.4=78.6)	PF0006920=Pkinase=FE(12.1=100)	PS50011=PROTEIN_KINASE_DOM=FE(19.0=100),PS50079=NLS_BP=PU(0.1=0.0)	PS50011=PROTEIN_KINASE_DOM=PD(5.9=85.7)	PS50011=PROTEIN_KINASE_DOM=FE(12.1=100)
HsaEX1040776	na	na	na	na	na	na
HsaEX1041706	NO	na	PF0426311=TPK_catalytic=PD(29.1=79.6)	NO	na	NO
HsaEX1042971	PF0629212=DUF1041=FE(27.4=100)	PF0629212=DUF1041=PD(0.9=6.7)	PF0629212=DUF1041=PD(0.9=2.3)	PS51258=MHD1=PU(5.6=26.7)	PS51258=MHD1=PU(5.6=53.3)	PS51258=MHD1=FE(29.2=100)
HsaEX1042974	NO	na	NO	NO	na	NO
HsaEX6091362	PF0767911=I-set=PU(0.1=0.0)	PF0767911=I-set=WD(100=93.2)	NO	NO	PS50835=IG_LIKE=WD(100=71.8),PS50835=IG_LIKE=PU(0.1=0.0)	PS50835=IG_LIKE=PU(80.0=98.1)
HsaEX0012215	NO	NO	PF083325=CaMKII_AD=PU(18.8=92.3)	PS50099=PRO_RICH=PD(39.3=95.5)	PS50099=PRO_RICH=PD(10.0=27.3)	NO
HsaEX0015550	PF0065415=Voltage_CLC=FE(44.7=100)	PF0065415=Voltage_CLC=PD(0.7=8.3),PF0065415=Voltage_CLC=PU(1.9=8.3)	PF0065415=Voltage_CLC=FE(15.4=100)	NO	NO	NO
HsaEX0022145	PF118413=DUF3361=PU(39.3=96.0)	PF118413=DUF3361=FE(24.6=100)	PF118413=DUF3361=FE(27.9=100)	NO	NO	NO
HsaEX0028152	PF0115314=Glypican=FE(17.9=100)	PF0115314=Glypican=FE(1.6=100)	PF0115314=Glypican=FE(17.2=100)	NO	NO	NO
HsaEX0032941	PF0024816=Aldo_ket_red=FE(13.0=100)	PF0024816=Aldo_ket_red=FE(4.7=100)	PF0024816=Aldo_ket_red=FE(12.6=100)	NO	NO	NO
HsaEX0034510	NO	NO	NO	PS50079=NLS_BP=WD(100=23.2)	PS50313=GLU_RICH=PU(10.4=57.1)	PS50313=GLU_RICH=PU(30.4=54.8)
HsaEX0036242	na	PF0235411=Latrophilin=PD(9.1=84.6)	PF0235411=Latrophilin=PD(5.6=1.6),PF0235411=Latrophilin=PD(99.2=99.2)	na	NO	NO
HsaEX0036254	PF0235411=Latrophilin=FE(45.1=100),PF0235411=Latrophilin=PU(0.1=0.0)	PF0235411=Latrophilin=FE(34.4=100)	PF0235411=Latrophilin=PD(5.6=1.5),PF0235411=Latrophilin=PD(99.3=99.3)	NO	NO	NO
HsaEX0037393	PF077488=Glyco_hydro_38C=FE(14.3=100)	PF077488=Glyco_hydro_38C=FE(7.9=100)	PF077488=Glyco_hydro_38C=PD(23.6=94.3)	NO	NO	NO
HsaEX0037896	PF129062=RINGv=PU(2.1=3.3)	NO	PF129062=RINGv=PD(95.7=73.8)	PS51292=ZF_RING_CH=PU(14.5=30.0)	PS50324=SER_RICH=PD(42.4=33.3)	PS51292=ZF_RING_CH=PD(83.9=85.2)
HsaEX0052394	PF120043=DUF3498=FE(5.8=100)	PF120043=DUF3498=PD(1.2=54.5)	PF120043=DUF3498=PD(4.8=43.6)	NO	NO	NO
HsaEX0059048	PF134991=EF-hand_7=FE(43.9=100)	PF134991=EF-hand_7=FE(15.2=100)	PF134991=EF-hand_7=PD(25.8=44.7)	PS50222=EF_HAND_2=PD(47.2=56.7),PS50222=EF_HAND_2=PU(30.6=36.7)	NO	PS50222=EF_HAND_2=PD(66.7=63.2)
HsaEX0061269	PF149091=SPATA6=FE(32.1=100)	PF149091=SPATA6=PD(14.1=75.0)	PF149091=SPATA6=FE(11.4=100)	NO	NO	NO
HsaEX0063195	PF120043=DUF3498=PU(56.6=78.3)	PF120043=DUF3498=FE(15.7=100)	PF120043=DUF3498=PD(22.9=79.2)	NO	NO	PS50315=GLY_RICH=WD(100=22.6),PS50316=HIS_RICH=WD(100=6.1)
HsaEX1001217	PF0015516=Aminotran_1_2=FE(11.8=100)	PF0015516=Aminotran_1_2=PD(0.9=16.7)	PF0015516=Aminotran_1_2=FE(8.5=100)	NO	NO	NO
HsaEX1002545	PF0030726=CH=PU(10.1=77.8)	PF0030726=CH=FE(18.3=100)	PF0030726=CH=PD(11.7=58.3)	PS50021=CH=PU(11.4=88.9)	NO	PS50021=CH=FE(38.1=100)
HsaEX1012303	PF100344=Dpy19=FE(14.6=100)	PF100344=Dpy19=PD(0.1=0.0)	PF100344=Dpy19=FE(10.5=100)	NO	NO	NO
HsaEX1014409	NO	NO	NO	PS50324=SER_RICH=PU(17.4=46.9)	PS50324=SER_RICH=FE(10.4=100)	PS50324=SER_RICH=FE(39.5=100)
HsaEX1018002	NO	NO	NO	PS51470=FG_GAP=FE(49.1=100)	PS51470=FG_GAP=PD(2.2=33.3)	PS51470=FG_GAP=PU(15.0=39.1),PS51470=FG_GAP=PD(21.1=52.2)
HsaEX1018407	PF0788511=Ion_trans_2=FE(62.9=100)	PF0052026=Ion_trans=PD(5.2=29.0)	PF0788511=Ion_trans_2=PD(16.5=53.6)	NO	NO	NO
HsaEX1018644	PF153241=TALPID3=FE(5.9=100)	PF153241=TALPID3=PD(0.3=50.0)	PF153241=TALPID3=PD(0.2=20.0)	NO	NO	NO
HsaEX1018881	NO	NO	NO	PS50313=GLU_RICH=FE(18.8=100)	PS50313=GLU_RICH=FE(12.0=100)	PS50313=GLU_RICH=FE(1.7=100)
HsaEX1030785	PF104824=CtIP_N=FE(31.7=100)	PF104824=CtIP_N=PD(1.0=33.3)	PF104824=CtIP_N=PD(15.0=78.3)	NO	NO	NO
HsaEX1036911	na	NO	NO	na	PS50106=PDZ=PD(2.4=11.1)	PS50106=PDZ=PD(2.4=4.4),PS50324=SER_RICH=PU(24.8=60.0)
HsaEX1039762	PF0043516=Spectrin=FE(53.4=100)	PF0043516=Spectrin=PD(3.0=5.8)	PF0043516=Spectrin=PD(5.8=10.9),PF0043516=Spectrin=PU(40.2=81.8)	NO	NO	NO
HsaEX1039877	PF0284511=CUE=PU(64.1=73.5)	PF0284511=CUE=PD(3.6=25.0)	PF0284511=CUE=PD(35.7=3.1)	PS51140=CUE=PU(65.0=76.5)	NO	PS50099=PRO_RICH=WD(100=62.1),PS50322=GLN_RICH=WD(100=17.0),PS51140=CUE=PD(36.4=3.3)
HsaEX0012009	NO	NO	NO	NO	NO	NO
HsaEX0016156	NO	NO	NO	NO	NO	NO
HsaEX0018830	NO	NO	NO	NO	NO	NO
HsaEX0019328	NO	NO	NO	NO	NO	NO
HsaEX0020033	NO	NO	NO	NO	NO	NO
HsaEX0020264	NO	NO	NO	NO	NO	NO
HsaEX0021760	NO	NO	NO	NO	NO	NO
HsaEX0022628	PF043828=SAB=PD(92.3=78.7)	NO	NO	NO	NO	NO
HsaEX0022642	PF043828=SAB=PD(92.3=78.7)	NO	NO	NO	NO	NO
HsaEX0022672	PF043828=SAB=PD(91.8=70.3)	NO	NO	NO	NO	NO
HsaEX0022673	PF043828=SAB=PD(91.8=70.3)	NO	NO	NO	NO	NO
HsaEX0023624	PF116163=EZH2_WD-Binding=PD(93.3=65.1)	NO	NO	NO	NO	NO
HsaEX0029247	na	NO	NO	na	NO	NO
HsaEX0031965	PF0059519=PDZ=PD(7.7=7.4)	NO	NO	PS50106=PDZ=PD(7.6=8.8)	NO	NO
HsaEX0032167	NO	NO	NO	NO	NO	NO
HsaEX0033721	NO	NO	NO	NO	NO	NO
HsaEX0038223	NO	NO	NO	NO	NO	NO
HsaEX0045796	NO	NO	PF0001324=KH_1=PU(13.1=15.4)	NO	NO	PS50084=KH_TYPE_1=PU(15.9=19.2)
HsaEX0046508	NO	NO	NO	NO	NO	NO
HsaEX0048310	PF0016924=PH=PD(10.3=78.6)	NO	NO	PS50003=PH_DOMAIN=PD(10.2=78.6)	NO	NO
HsaEX0051546	NO	NO	NO	PS50079=NLS_BP=PU(0.1=0.0)	NO	PS50079=NLS_BP=FE(86.7=100)
HsaEX0053010	PF0313414=TB2_DP1_HVA22=PD(28.4=47.4)	NO	NO	NO	NO	NO
HsaEX0053093	PF134651=zf-H2C2_2=PD(57.7=51.7),PF134651=zf-H2C2_2=PU(38.5=34.5)	NO	PF134651=zf-H2C2_2=PD(57.7=1.9),PF134651=zf-H2C2_2=WD(100=3.5),PF134651=zf-H2C2_2=WD(100=3.4)	PS50157=ZINC_FINGER_C2H2_2=PD(10.7=10.3),PS50157=ZINC_FINGER_C2H2_2=PU(85.7=82.8)	NO	PS50099=PRO_RICH=WD(100=28.7),PS50157=ZINC_FINGER_C2H2_2=PD(10.7=0.4),PS50157=ZINC_FINGER_C2H2_2=WD(100=3.8),PS50157=ZINC_FINGER_C2H2_2=WD(100=3.6),PS50157=ZINC_FINGER_C2H2_2=WD(100=3.0),PS50318=LYS_RICH=WD(100=26.5)
HsaEX0053940	NO	NO	NO	NO	NO	NO
HsaEX0054087	PF038549=zf-P11=PD(77.1=80.4),PF136391=zf-RING_2=PD(75.6=67.4),PF0176311=Herpes_UL6=PU(8.5=21.7)	NO	PF0176311=Herpes_UL6=FE(25.4=100),PF051038=DivIVA=PU(8.0=25.8)	PS50089=ZF_RING_2=PD(79.5=67.4)	NO	NO
HsaEX0057775	PF055108=Sarcoglycan_2=PD(0.1=0.0)	NO	PF055108=Sarcoglycan_2=PD(0.1=0.0)	NO	NO	NO
HsaEX0061165	NO	NO	NO	NO	NO	NO
HsaEX0062309	NO	NO	PF0049821=FHA=PU(20.9=77.8)	NO	NO	NO
HsaEX0062768	NO	NO	NO	NO	NO	NO
HsaEX0068024	PF134281=TPR_14=PU(76.2=84.2)	NO	PF134281=TPR_14=PD(19.0=19.5)	NO	NO	NO
HsaEX0068288	NO	NO	NO	NO	NO	NO
HsaEX0069348	NO	NO	NO	NO	NO	NO
HsaEX0069646	NO	NO	NO	NO	NO	NO
HsaEX0071083	NO	NO	NO	NO	NO	NO
HsaEX1003304	NO	NO	NO	NO	NO	NO
HsaEX1003662	NO	NO	PF127962=Ank_2=PU(28.3=76.5)	NO	NO	PS50297=ANK_REP_REGION=PU(16.5=94.1)
HsaEX1006341	NO	NO	NO	NO	NO	NO
HsaEX1006888	PF0030726=CH=FE(17.8=100)	NO	PF119713=CAMSAP_CH=PU(48.8=85.4)	NO	NO	NO
HsaEX1008304	na	NO	NO	na	NO	NO
HsaEX1008863	NO	NO	NO	PS50324=SER_RICH=PD(45.8=75.9)	NO	PS50324=SER_RICH=FE(14.8=100)
HsaEX1009263	NO	NO	NO	NO	NO	PS50099=PRO_RICH=PU(32.7=27.6)
HsaEX1011314	NO	NO	NO	NO	NO	NO
HsaEX1011401	NO	NO	NO	NO	NO	NO
HsaEX1011806	PF0043516=Spectrin=PU(40.2=55.1)	NO	PF0043516=Spectrin=FE(36.4=100)	NO	NO	NO
HsaEX1011808	na	NO	PF0043516=Spectrin=PD(9.0=16.7)	na	NO	NO
HsaEX1013292	PF127632=EF-hand_4=FE(50.0=100),PF131661=AAA_13=PU(3.7=13.2),PF127952=MscS_porin=PU(3.2=11.3),PF055578=MAD=PU(1.1=3.8)	NO	PF127632=EF-hand_4=PD(1.0=3.4),PF131661=AAA_13=FE(15.0=100),PF127952=MscS_porin=FE(15.1=100),PF055578=MAD=FE(15.6=100),PF094865=HrpB7=PU(10.4=51.7)	PS50031=EH=PD(52.7=90.6),PS50222=EF_HAND_2=PD(83.9=49.1)	NO	NO
HsaEX1014185	PF0004116=fn3=PD(37.5=76.7)	NO	PF127962=Ank_2=PU(18.1=67.9)	PS50853=FN3=PD(41.8=95.3)	NO	PS50297=ANK_REP_REGION=PU(12.8=67.9)
HsaEX1017418	NO	NO	NO	NO	NO	NO
HsaEX1018507	NO	NO	NO	NO	NO	NO
HsaEX1018838	NO	NO	PF124733=DUF3694=PU(0.1=0.0)	NO	NO	NO
HsaEX1022863	na	NO	NO	na	NO	PS50099=PRO_RICH=WD(100=83.8)
HsaEX1022870	NO	NO	NO	PS50323=ARG_RICH=PD(13.6=30.0)	NO	NO
HsaEX1023640	PF0041217=LIM=PD(52.6=11.5)	NO	NO	PS50023=LIM_DOMAIN_2=PD(54.0=13.1)	NO	NO
HsaEX1030813	NO	NO	PF0185715=RB_B=PU(5.0=11.3)	NO	NO	NO
HsaEX1039622	NO	NO	NO	NO	NO	NO
HsaEX1042023	NO	NO	NO	NO	NO	NO
HsaEX1042858	NO	NO	na	NO	NO	na
HsaEX1043552	NO	NO	NO	NO	NO	NO
HsaEX1044518	NO	NO	NO	NO	NO	NO
HsaEX6013702	NO	NO	NO	NO	NO	NO
HsaEX6018123	NO	NO	NO	NO	NO	NO
HsaEX6051294	NO	NO	NO	PS50313=GLU_RICH=PU(73.4=69.0)	NO	PS50313=GLU_RICH=FE(44.5=100)
HsaEX6083753	PF138551=LRR_8=PD(11.5=12.5),PF0146319=LRRCT=WD(100=46.4)	NO	PF0146319=LRRCT=PD(0.1=0.0),PF0000822=EGF=PU(87.5=65.1)	NO	NO	PS50026=EGF_3=PU(83.3=71.4),PS50311=CYS_RICH=PU(13.0=73.8)
HsaEX6088101	na	NO	NO	na	NO	NO
HsaEX7008159	NO	NO	PF0007617=RRM_1=FE(27.1=100)	NO	NO	PS50102=RRM=FE(22.9=100)
