## Supplementary Tables for "Specialization of the photoreceptor transcriptome by *Srrm3*-dependent microexons is required for outer segment maintenance and vision": Table_S5.xlsx

### Sheet: Table S5
Type	Gene	Uniprot ID	Event	ORF disruption	PDB ID	PDB title	Mol	4 closest residues	Exon	relative solv. acc %	secondary structure
PDB models	ARL6	Q9H0F7	HsaEX0005873	Yes	2H57	Crystal structure of human ADP-ribosylation factor-like 6	A	DA175 WA176 LA177 QA178	C1	38	HHHH
	CASK	O14936	HsaEX0012542	No	1KGD	Crystal Structure of the Guanylate Kinase-like Domain of Human CASK	A	GA860 LA861 NA862 EA863	C1	61	CCHH
	SPAG9	O60271	HsaEX0061188	No	2W83	Crystal structure of the ARF6 GTPase in complex with a specific effector, JIP4	D	MD392 GD393 RD394 ED395	C2	63	CCH
	CLTC	Q00610	HsaEX0015816	No	2XZG	Clathrin Terminal Domain Complexed with Pitstop 1	A	IA80 AA81 LA82 KA83	C1	21	EEET
					4G55	Clathrin terminal domain complexed with pitstop 2	A	IA80 AA81 LA82 KA83	C1	20	EEET
					6E4L	The structure of the N-terminal domain of human clathrin heavy chain 1 (nTD) in complex with ES9	A	IA80 AA81 LA82 KA83	C1	23	EEET
					6QNN	CLATHRIN HEAVY CHAIN N-TERMINAL DOMAIN BOUND TO GTSE1 LIDL MOTIF	A	IA80 AA81 LA82 KA83	C1	16	EEET
					6QNP		A	IA80 AA81 LA82 KA83	C1	12	EEET
	EXOSC8	Q96B26	HsaEX0023542	Yes	2NN6	Structure of the human RNA exosome composed of Rrp41, Rrp45, Rrp46, Rrp43, Mtr3, Rrp42, Csl4, Rrp4, and Rrp40	C	GC61 VC62 KC63 AC64	C1	19	EEEE
							C	EC65 FC66 AC67 AC68	C2	19	EEEE
					6D6Q	Human nuclear exosome-MTR4 RNA complex - overall reconstruction	C	GC61 VC62 KC63 AC64	C1	5	EEEE
							C	EC65 FC66 AC67 AC68	C2	5	EEEE
					6D6R	Human nuclear exosome-MTR4 RNA complex - composite map after focused reconstruction	C	GC61 VC62 KC63 AC64	C1	5	EEEE
							C	EC65 FC66 AC67 AC68	C2	5	EEEE
					6H25	Human nuclear RNA exosome EXO-10-MPP6 complex	C	GC61 VC62 KC63 AC64	C1	6	EEEE
							C	EC65 FC66 AC67 AC68	C2	6	EEEE
	KCNN2	Q9H2S1	HsaEX0033074	No	5V02	A positive allosteric modulator binding pocket in SK2 ion channels is shared by Riluzole and CyPPA	B	QB458 AB459 IB460 HB461	C1	35	HHHH
							B	LB463 RB464 SB465 VB466	C2	45	HHHH
					5WBX	Structural insights into the potency of SK/IK channel positive modulators	B	QB458 AB459 IB460 HB461	C1	36	HHHH
							B	LB463 RB464 SB465 VB466	C2	45	HHHH
					5WC5	Structural insights into the potency of SK/IK channel positive modulators	B	QB458 AB459 IB460 HB461	C1	35	HHHH
							B	LB463 RB464 SB465 VB466	C2	45	HHHH
					6ALE	A V-to-F substitution in SK2 channels causes Ca2+ hypersensitivity and improves locomotion in a C. elegans ALS model	B	QB458 AB459 IB460 HB461	C1	33	HHHH
							B	LB463 RB464 SB465 VB466	C2	42	HHHH
	NRG1	Q02297	HsaEX0043801	No	1HAE	HEREGULIN-ALPHA EPIDERMAL GROWTH FACTOR-LIKE DOMAIN, NMR, 20 STRUCTURES	A	AA59 EA60 EA61 LA62	C2	60	CCCC
					1HAF	HEREGULIN-ALPHA EPIDERMAL GROWTH FACTOR-LIKE DOMAIN	A	AA59 EA60 EA61 LA62	C2	60	CCCC
					1HRE	HEREGULIN-ALPHA EPIDERMAL GROWTH FACTOR-LIKE DOMAIN, NMR, MINIMIZED AVERAGE STRUCTURE	A	AA235 EA236 EA237 LA238	C2	64	CCCC
					1HRF	SOLUTION STRUCTURE OF THE EPIDERMAL GROWTH FACTOR-LIKE DOMAIN OF HEREGULIN-ALPHA, A LIGAND FOR P180ERB4	A	AA235 EA236 EA237 LA238	C2	66	CCCC
	POLR3F	Q9H1D9	HsaEX0049118	No	2DK5	Solution structure of Winged-Helix domain in RNA polymerase III 39KDa polypeptide	A	SA9 QA10 NA11 AA12	C1	86	CCCC
							A	KA14 MA15 KA16 GA17	C2	71	CCCC
					2YU3	Solution structure of the domain swapped WingedHelix in DNA-directed RNA polymerase III 39 kDa polypeptide	A	SA26 QA27 NA28 AA29	C1	57	CCCC
							A	KA31 MA32 KA33 GA34	C2	50	CCCC
	PTPRF	P10586	HsaEX0051135	No	2YD5	Crystal structure of the N-terminal Ig1-2 module of Human Receptor Protein Tyrosine Phosphatase LAR	A	LA223 YA224 VA225 RA226	C1	60	EECC
					2YD8	Crystal structure of the N-terminal Ig1-2 module of Human Receptor Protein Tyrosine Phosphatase LAR in complex with sucrose octasulphate	A	LA223 YA224 VA225 RA226	C1	51	EEC
	PTPRU	Q92729	HsaEX0051231	No	6SUB	Human PTPRU D1 domain, reduced form	A	NA947 YA948 IA949 DA950	C1	23	ECCC
							A	GA951 YA952 HA953 RA954	C2	23	ECCC
					6SUC	Human PTPRU D1 domain, oxidised form	A	NA947 YA948 IA949 DA950	C1	30	ECCC
							A	GA951 YA952 HA953 RA954	C2	30	ECCC
	TTC7B	Q86TV6	HsaEX1042400	No	5DSE	Crystal Structure of the TTC7B/Hyccin Complex	C	YA229 FA230 KA231 NA232	C1	57	HHCC
							C	NC234 LC235 TC236 RC237	C2	39	HCHH
					6BQ1	Human PI4KIIIa lipid kinase complex	B,F	YB229 FB230 KB231 NB232	C1	40	HHCH
							B,F	NF234 LF235 TF236 RF237	C2	34	HCHH
	DYNC2H1	Q8NCM8	HsaEX0021304	No	4RH7	Crystal structure of human cytoplasmic dynein 2 motor domain in complex with ADP.Vi	A	3270, 3271, 3272, 3273	C1	32	CCCC
							A	3274, 3275, 3276, 3277	C2	32	CCCC
Interactome3D models	ARL6	Q9H0F7	HsaEX0005873	Yes	Q8NFJ9-Q9H0F7-MDL-4v0n.pdb2-H-0-G-0.pdb		B	DB546,WB547,LB548,QB549	C1	40	HHHH
	IMPDH1	P20839	HsaEX0031609	Yes	P12268-P20839-MDL-1nf7.pdb1-A-1-A-3.pdb		B	HB1000,GB1001,LB1002,HB1003	C1	76	CCCC
	CLTC	Q00610	HsaEX0015816	No	P63010-Q00610-EXP-5m5r.pdb1-C-0-A-0.pdb		B	IB80,AB81,LB82,KB83	C1	13	EEET
	KCNN2	Q9H2S1	HsaEX0033074	No	P0DP23-Q9H2S1-EXP-1g4y.pdb1-R-0-B-1.pdb		B	QB458,AB459,IB460,HB461	C1	17	HHHH
							B	LB463,RB464,SB465,VB466	C2	27	HHHH
					P0DP23-Q9H2S1-EXP-4j9z.pdb1-R-0-B-0.pdb		B	QB458,AB459,IB460,HB461	C1	34	HHHH
							B	LB463,RB464,SB465,VB466	C2	44	HHHH
					P0DP23-Q9H2S1-EXP-5v03.pdb1-R-0-B-0.pdb		B	QB458,AB459,IB460,HB461	C1	35	HHHH
							B	LB463,RB464,SB465,VB466	C2	45	HHHH
	MYO6	Q9UM54	HsaEX0041235	No	P0DP24-Q9UM54-MDL-2bki.pdb1-B-0-A-0.pdb		B	KB440,SB441,PB442,EB443	C1	35	HHHH
							B	YB444,LB445,KB446,AB447	C2	35	HHHH
					P0DP24-Q9UM54-MDL-3l9i.pdb1-C-0-A-0.pdb		B	KB439,SB440,PB441,EB442	C1	39	HHHH
							B	YB443,LB444,KB445,AB446	C2	39	HHHH
					P0DP24-Q9UM54-MDL-4dbq.pdb1-B-0-A-0.pdb		B	KB441,SB442,PB443,EB444	C1	69	CCCC
							B	YB445,LB446,KB447,AB448	C2	69	CCCC
	PTPRU	Q92729	HsaEX0051231	No	Q92729-Q92729-MDL-2pi7.pdb1-B-0-A-0.pdb		A	NA79,YA80,IA81,DA82	C1	22	ECCC
							A	GA83,YA84,HA85,RA86	C2	26	ECCC
	RIT1	Q92963	HsaEX0053754	Yes	Q12967-Q92963-MDL-1lfd.pdb1-A-0-B-0.pdb		B	TB143,AB144,GB145,QB146	C1	52	CCTT
							B	AB147,EB148,FB149,TB150	C2	52	CCTT
					Q3MIN7-Q92963-MDL-5cm8.pdb1-A-0-B-0.pdb		B	TB544,AB545,GB546,QB547	C1	18	TTCC
							B	AB548,EB549,FB550,TB551	C2	18	TTCC
					Q3MIN7-Q92963-MDL-5cm9.pdb1-A-0-C-0.pdb		B	TB544,AB545,GB546,QB547	C1	12	TTCC
							B	AB548,EB549,FB550,TB551	C2	12	TTCC
modBase models	ANK2	Q01484	HsaEX0004127	No	5ma5	score:3 identity:33 length:3924	A	GA894,RA895,SA896,DA897	C1	59	CC
	ANK3	Q12955	HsaEX1003668	No	4d8o	score:3 identity:80 length:4377	A	A1438,H1439,K1440,K1441	C1	85	CCC
	ARL15	Q9NXU5	HsaEX0005858	No	1moz	score:2 identity:32 length:204		C17,F18,R19,A20	C2	53	HH
	ATP1B2	P14415	HsaEX7009188	No	3wgu	score:3 identity:41 length:290		C200,A201,G202,K203	C1	40	CCCC
								R204,D205,E206,D207	C2	40	CCCC
	BIN1	O00499	HsaEX0008095	No	1mv3	score:2 identity:100 length:593		S331,P332,S333,Q334	C1	62	CCCC
								P458,A459,E460,A461	C2	56	CCCC
	CADPS	Q9ULU8	HsaEX0012113	No	6a68	score:2 identity:100 length:1353	A	HA899,HA900,AA901,EA902	C1	31	HCCC
							A	AA910,FA911,AA912,WA913	C2	29	HHHH
	DOC2B	Q14184	HsaEX1012130	No	2chd	score:4 identity:82 length:412		T148,K149,A150,K151	C1	27	EECC
	EML5	Q05BV3	HsaEX0022381	No	4ci8	score:3 identity:30 length:1969	A	PA1336,PA1337,VA1338,SA1339	C2	80	CC
	FHOD3	Q2V2M9	HsaEX1014586	No	3dad	score:3 identity:65 length:1439		L268,V269,N270,K271	C1	12	HHHH
								T272,L273,S274,G275	C2	12	HHHH
	FNDC3B	Q53EP0	HsaEX1014749	Yes	1x3d	score:3 identity:67 length:1204		L397,Q398,W399,K400	C1	34	ECCC
								A401,P402,I403,D404	C2	34	ECCC
	IMPDH1	P20839	HsaEX0031609	Yes	1jr1	score:3 identity:86 length:514		H504,G505,L506,H507	C1	76	CCCC
	MYO6	Q9UM54	HsaEX0041235	No	2v26	score:4 identity:98 length:1285		K296,S297,P298,E299	C1	36	HHHH
								Y300,L301,K302,A303	C2	36	HHHH
	NRBP1	Q9UHY1	HsaEX0043752	No	5wdy	score:3 identity:36 length:535	A	KA217,IA218,GA219,SA220	C1	35	CCTT
							A	AA222,PA223,DA224,TA225	C2	48	CTTT
	POC1B	Q8TC44	HsaEX0048789	Yes	1vyh	score:3 identity:33 length:478		E341,T342,V343,E344	C1	7	EEC
	PTPRM	P28827	HsaEX0051179	No	2b3o	score:3 identity:30 length:1452		E91,T92,H93,T94	C2	39	CCCC
	RIT1	Q92963	HsaEX0053754	Yes	4klz	score:4 identity:100 length:219		T76,A77,G78,Q79	C1	33	CCCC
								A80,E81,F82,T83	C2	33	CCCC
	RPGRIP1L	Q68CZ1	HsaEX0055468	No	1orj	score:2 identity:36 length:1315		K411,T412,E413,R414	C1	47	HHHH
								Q416,N417,E418,K419	C2	58	HHHH
	SLIT2	O94813	HsaEX0060156	No	5mwb	score:3 identity:43 length:1529	A	PA1026,EA1027,YA1028,TA1029	C1	59	TCTT
							A	EA1031,LA1032,CA1033,EA1034	C2	55	CTTT
	ZNF507	Q8TCN5	HsaEX0073810	No	2elq	score:2 identity:41 length:953		D783,K784,P785,Y786	C1	39	CCCC
								C788,S789,L790,C791	C2	43	CCCC
	ZWILCH	Q9H900	HsaEX1045678	Yes	3if8	score:3 identity:100 length:591	A	AA36,DA37,VA38,QA39	C2	40	CCCE
