## Supplementary Tables for "Specialization of the photoreceptor transcriptome by *Srrm3*-dependent microexons is required for outer segment maintenance and vision": Table_S6.xlsx

### Sheet: RetMICs
GENE	EVENT	COORD	LENGTH	dpsiMSI_EV_HEK293	dpsiMSI_Ctr_HepG2	dpsiSRRM3_EV_HEK293	dpsiSRRM4_EV_HEK293	dpsiSRRM4_CTR_DU154	dpsiSRRM4_CTR_HCT116	dpsiSRRM4_CTR_Hela	dpsiSRRM4_EV_MCF7	dpsi_SRRM4_EV_MDA	dpsiSRRM4_EV_SHSY
RIT1	HsaEX0053754	chr1:155904603-155904610	8	0	0	0	26.31	57.61	92.09	0	26.92	23.81	25.83
FRYL	HsaEX0026467	chr4:48523488-48523496	9	0	0	34.22	37.63	61.55	89.41	77.09	69.49	78.59	64.58
RALGAPB	HsaEX0052066	chr20:38534385-38534393	9	0	0	8.86	50.72	72.85	89.26	75.02	82.12	61.84	70.97
EEA1	HsaEX0021607	chr12:92846262-92846276	15	0	0	31.58	34.5	65.65	85	84.73	78.3	72.06	33.2
SPAG9	HsaEX0061188	chr17:51007837-51007851	15	-0.7	7.9	17.16	25.17	69.39	83.17	83.55	68.77	69.22	42.71
DYNC2H1	HsaEX0021304	chr11:103241527-103241547	21	0	NA	11.24	11.25	39.06	81.4	51.02	NA	NA	30.43
SLC43A2	HsaEX0059697	chr17:1586949-1586960	12	0	0	9.33	26.58	57.38	80.07	65.62	71.56	NA	18.92
ARL6	HsaEX0005873	chr3:97791953-97791965	13	0	0	40.86	19.55	56.17	79.02	75.8	51.47	52.98	54.2
ANK2	HsaEX0004127	chr4:113313684-113313695	12	0	0	18.1	34.84	63.64	78.61	NA	NA	34.81	30.7
RPGRIP1L	HsaEX0055468	chr16:53659215-53659226	12	0	0	18.12	26.6	63.24	74.92	75.27	NA	65.55	28.9
ZNF507	HsaEX0073810	chr19:32380609-32380620	12	0	0	27.39	36.62	47.3	74.35	37.81	63.64	46.93	58.39
ITPR2	HsaEX0032587	chr12:26386218-26386226	9	0	0	9.86	10.38	37.96	73.87	23.25	34.35	50.24	40.54
EML5	HsaEX0022381	chr14:88649912-88649926	15	0	NA	15.58	20.53	72.71	NA	NA	NA	NA	28.14
CKAP5	HsaEX0015457	chr11:46760352-46760375	24	0	0	25.29	31.17	46.47	70.35	67.89	59.48	51.01	50.19
CASK	HsaEX0012542	chrX:41522999-41523025	27	-0.16	0	4.17	24.97	45.26	53.51	67.93	58.09	22.27	46.84
DDHD1	HsaEX0018829	chr14:53103031-53103051	21	5.99	100	28.62	36.36	48.19	67.81	61.31	49.19	53.58	46.99
ANK3	HsaEX0004157	chr10:60082150-60082176	27	-1.51	NA	12.2	18.41	NA	67.35	NA	42.58	NA	25.73
SLC39A8	HsaEX1037512	chr4:102285949-102285973	25	0	NA	3.46	9.17	51.02	66.66	29.73	10.91	29.56	14.02
SSR1	HsaEX0061917	chr6:7295088-7295102	15	-0.19	1.54	25.08	31.21	44	62.88	53.24	53.16	61.13	53.27
SBF1	HsaEX1036077	chr22:50466978-50467001	24	0	0	15.37	26.44	38.19	55.08	58.6	59.17	60.88	56.81
CLTC	HsaEX0015815	chr17:59672948-59672959	12	0	0	7.69	18.88	28.47	60.43	39.91	39.94	35.67	41.3
ARHGEF11	HsaEX0005602	chr1:156986499-156986513	15	0	0	18.32	14.53	20.19	40.51	3.82	60.35	32.17	41.44
CC2D2A	HsaEX0012804	chr4:15576604-15576624	21	0	0	0	32.22	24.97	57.22	23.43	NA	22.04	43.46
POLR3F	HsaEX0049118	chr20:18473242-18473262	21	0	2.33	5.52	23.18	12.74	30.71	16.78	55.01	14.39	24.89
IMPDH1	HsaEX0031609	chr7:128393722-128393738	17	1.37	24.35	17.92	31.44	37.59	54.78	53.98	49.66	23.13	41.96
INTS13	HsaEX0009119	chr12:26924051-26924074	24	-0.53	18.17	4.48	19.53	33.81	45.59	53.24	36.06	46.88	35.66
IFT88	HsaEX0031098	chr13:20628021-20628029	9	0	0	0	20	10.53	9.49	4.05	52.84	0	24.8
CC2D2A	HsaEX0012807	chr4:15561588-15561602	15	0	0	0	13.73	34.25	36.15	52.69	46.67	14.29	23.73
ARL15	HsaEX0005858	chr5:54285341-54285358	18	0	0	14.17	7.16	29.4	39.2	48.47	26.71	20.47	23.81
MADD	HsaEX0037213	chr11:47280160-47280168	9	0	0	4.64	15.1	27.62	27.6	46.48	39.59	23.87	46.91
POC1B	HsaEX0048789	chr12:89460016-89460038	23	1.45	75.5	8.61	15.53	45.22	44.32	NA	25.5	46.57	24.56
CARMIL1	HsaEX0036505	chr6:25576976-25576993	18	0	NA	13.64	16.55	9.15	6.11	46.23	32.14	9.28	27.93
KMT2C	HsaEX1019114	chr7:152168567-152168589	23	0	0	4.87	5.84	12.12	43.84	13.67	37.8	31.2	33.82
BIN1	HsaEX0008095	chr2:127053422-127053445	24	0	NA	2.65	9.78	19.2	27.03	26.69	NA	37.35	32.11
UNC13B	HsaEX0069336	chr9:35371934-35371939	6	-1.78	0	1.06	9.15	5.79	15.84	16.6	37.31	4.16	18.38
PROM1	HsaEX0050329	chr4:16035735-16035761	27	-4.08	NA	9.3	12.11	NA	36.42	NA	NA	NA	NA
RAB3GAP1	HsaEX0051667	chr2:135167693-135167713	21	0	0	4.07	10.42	14.38	17.11	35.42	35.11	23.21	31.44
CLTC	HsaEX0015816	chr17:59646017-59646019	3	0	0	2.45	7.88	10.86	11	19.96	32.71	2.88	34.67
FHOD3	HsaEX1014586	chr18:36608728-36608748	21	0	NA	4.02	8.36	22.61	30.73	NA	NA	17.85	34.15
ATP11A	HsaEX1005044	chr13:112866147-112866170	24	0	0	2.17	5.56	12.12	25.96	33.54	20.17	18.45	10.41
PTPRU	HsaEX0051231	chr1:29307129-29307146	18	0	0	10.95	12	NA	8.75	NA	27.47	8.67	22.13
PTPRF	HsaEX0051135	chr1:43583082-43583093	12	0.91	0	3.25	3.33	3.04	7.86	10.38	6.86	14.36	26.51
PTPRM	HsaEX0051179	chr18:8252488-8252499	12	0	0	1.57	2.3	20.79	NA	25.32	NA	9.9	19.12
NRG1	HsaEX0043801	chr8:32749561-32749584	24	NA	NA	NA	NA	NA	NA	8.56	NA	24.78	11.5
PSPC1	HsaEX1029839	chr13:19728365-19728385	21	0	0	1.73	4.11	6.96	21.07	22.67	10.31	16.47	9.27
AKAP1	HsaEX1003257	chr17:57107826-57107835	10	0	0	1.77	0.69	2.2	22.41	8.72	12.05	7.83	3.21
SLIT2	HsaEX0060157	chr4:20490803-20490814	12	11.59	NA	16.71	19.21	NA	NA	NA	NA	11.65	14.07
NRBP1	HsaEX0043752	chr2:27435723-27435746	24	-0.2	0	8.67	6.89	4.41	3.46	15.44	8.35	10.67	12.06
NBAS	HsaEX0041792	chr2:15432966-15432980	15	0	0	1.61	0	3.23	7.41	1.55	11.11	6.86	13.21
MAGI2-AS3	HsaEX1022644	chr7:79469432-79469446	15	0	0	3.63	5.69	NA	NA	NA	NA	12.73	2.78
EFR3B	HsaEX1012788	chr2:25111072-25111095	24	0	NA	0	0	4.09	NA	NA	11.65	NA	4.68
EXOC6	HsaEX0023471	chr10:93057906-93057917	12	10.8	82.15	0	1.25	0.52	1.23	0	1.35	0	10.63
ANK3	HsaEX1003668	chr10:60263126-60263149	24	NA	NA	8.88	0	NA	NA	NA	0	NA	7.43
ATP1B2	HsaEX7009188	chr17:7655236-7655256	21	0	NA	0	7.58	NA	NA	NA	NA	NA	8.11
FNDC3B	HsaEX1014749	chr3:172308735-172308745	11	0	0	0	0	2.18	7.95	2.2	2.53	2.57	1.15
MYO6	HsaEX0041235	chr6:75846968-75846976	9	3.43	0	1.87	3.52	0	0.69	3.82	1.38	0	7.71
KIF1B	HsaEX1018839	chr1:10355370-10355396	27	0	5.04	0	2.03	2.21	0.4	3.07	7.69	0	5.34
ZWILCH	HsaEX1045678	chr15:66508709-66508715	7	0	0	0	0.34	0.47	0.98	0.65	5.94	0.78	1.35
PTPRF	HsaEX0051134	chr1:43608324-43608335	12	0	0	0.56	1.5	0.59	2.2	1.14	5.2	4.21	5.12
SLIT2	HsaEX0060156	chr4:20573234-20573260	27	0	NA	0.54	0.16	NA	0	NA	NA	0	2.77
AMPH	HsaEX1003606	chr7:38464089-38464097	9	0	NA	0	1.84	0	NA	NA	NA	NA	NA
TTC7B	HsaEX1042400	chr14:90729435-90729458	24	0	NA	0.53	0.6	0.35	1.15	0	0	0	0
KIF1A	HsaEX0034463	chr2:240728389-240728412	24	0	NA	0.36	0.4	NA	NA	NA	0.66	NA	0
EXOSC8	HsaEX0023542	chr13:37003495-37003517	23	0.29	58.99	-0.14	0.17	0.26	0.36	-0.38	0.5	-0.62	-0.21
CHMP5	HsaEX1008729	chr9:33268837-33268863	27	0.07	-0.11	-0.07	-0.07	0	0	0	0.33	0.06	0.05
MRPL42	HsaEX0040137	chr12:93470486-93470505	20	0.96	10.17	-0.15	-0.24	0.18	-0.17	-0.56	-0.11	-0.78	-0.28
CADPS	HsaEX0012114	chr3:62544848-62544859	12	NA	NA	NA	NA	NA	NA	NA	NA	NA	NA
DMD	HsaEX1011797	chrX:32342832-32342850	19	NA	NA	NA	NA	NA	NA	NA	NA	NA	NA
KCNN2	HsaEX0033074	chr5:114490691-114490699	9	NA	NA	NA	NA	NA	NA	NA	NA	NA	NA
CADPS	HsaEX0012113	chr3:62498146-62498154	9	NA	NA	NA	NA	NA	NA	NA	NA	NA	NA
GDPD5	HsaEX0027291	chr11:75439340-75439354	15	0	0	0	0	0	0	0	NA	0	0
GRAMD1B	HsaEX6005337	chr11:123578410-123578430	21	NA	NA	NA	0	0	NA	0	NA	NA	0
DOC2B	HsaEX1012130	chr17:170631-170657	27	NA	NA	NA	NA	NA	0	NA	NA	NA	0
AC007246.3	HsaEX7001086	chr2:39587016-39587034	19	NA	0	NA	NA	NA	NA	NA	NA	NA	NA
CADPS	HsaEX0012112	chr3:62467298-62467312	15	NA	NA	NA	NA	NA	NA	NA	NA	NA	NA

### Sheet: RetLONG, 27nt < le ≤ 50
GENE	EVENT	COORD	LENGTH	dpsiMSI_EV_HEK293	dpsiMSI_Ctr_HepG2	dpsiSRRM3_EV_HEK293	dpsiSRRM4_EV_HEK293	dpsiSRRM4_CTR_DU154	dpsiSRRM4_CTR_HCT116	dpsiSRRM4_CTR_Hela	dpsiSRRM4_EV_MCF7	dpsi_SRRM4_EV_MDA	dpsiSRRM4_EV_SHSY
DMD	HsaEX1011806	chrX:31733081-31733112	32	NA	NA	NA	NA	NA	NA	NA	NA	NA	NA
WDR35	HsaEX0071083	chr2:19962295-19962327	33	1	61.16	31.58	36.6	75.99	87.01	87.85	81.5	72.12	67.52
DFNB31	HsaEX0019328	chr9:114420037-114420069	33	4.82	0	4.51	36.17	54.27	61.76	46.04	84.9	NA	NA
REST	HsaEX0053093	chr4:56927615-56927664	50	0	0	20.78	36.17	71.31	80.6	79.4	53	70.87	53.84
SGCE	HsaEX0057775	chr7:94587778-94587812	35	-0.06	1.13	21.1	26.65	65.98	80.32	76.16	55.66	61.37	48.32
PRELID2	HsaEX0049991	chr5:145819379-145819414	36	0	0	3.71	20.88	42.15	57.74	65.21	27.36	47.11	36.34
GPC6	HsaEX0028152	chr13:94310538-94310567	30	0	0	6.65	14.94	NA	NA	NA	57.08	NA	47.74
SLC25A25	HsaEX0059048	chr9:128102080-128102115	36	0	13.63	18.93	22.92	17.06	52.36	34.92	39.99	20.88	33.18
FCHO2	HsaEX1014409	chr5:73060129-73060158	30	-0.13	0	17.37	24.95	32.11	45.24	25.37	30.11	47.37	40.17
DDX60L	HsaEX1011314	chr4:168457385-168457432	48	NA	NA	NA	NA	15.15	41.93	26.32	NA	27.06	12.5
GALNT13	HsaEX1015180	chr2:154443043-154443072	30	NA	NA	NA	30.85	NA	NA	13.65	NA	10.61	19.53
IFT140	HsaEX1017418	chr16:1559893-1559928	36	0	0	3.49	11.6	7.01	11.45	30.12	27.3	0	1.27
RNF157	HsaEX0053940	chr17:76147269-76147309	41	1.8	NA	6.64	8.86	8.83	NA	NA	-6.43	NA	27.01
TTC8	HsaEX0068024	chr14:88833693-88833722	30	0	33.49	5.69	11.08	10.93	23.44	9.15	17.22	10.75	17.17
MAN2A2	HsaEX0037393	chr15:90916611-90916660	50	-0.86	11.11	0.57	2.35	2.26	3.49	2.54	17.9	2.25	6.47
KIF21A	HsaEX0034510	chr12:39346466-39346504	39	0.07	2.42	3.81	4.97	2.54	1.04	0.5	1.56	16.43	2.77
RBBP8	HsaEX1030785	chr18:22969596-22969629	34	0	4.03	1.21	3.62	9.77	14.2	9.35	6.25	11.39	10.56
ELMO1	HsaEX0022145	chr7:37217712-37217756	45	0	NA	3.7	NA	NA	NA	NA	NA	NA	12.73
AP3S1	HsaEX1004150	chr5:115912089-115912136	48	-0.09	-0.28	5.45	5.18	5.48	9.55	7.14	2.37	1.96	12.18
RPGR	HsaEX6051294	chrX:38279167-38279205	39	0.4	30.66	0	0.5	0.56	0.69	0	9.52	0	5.38
CLASP1	HsaEX1008863	chr2:121430824-121430856	33	0	0	1.2	1.48	1.97	5.16	5.97	1.87	1.92	3.75
ANK3	HsaEX0004144	chr10:60111734-60111766	33	2.9	NA	1.06	5.94	NA	4.05	NA	2.31	NA	5.11
C2CD2	HsaEX1006341	chr21:41896207-41896241	35	0	0	1.14	0	0	0.65	0	5.62	0	0
ADGRL2	HsaEX0036242	chr1:81989657-81989695	39	-0.24	NA	-0.26	0.24	NA	NA	4.88	NA	0.44	4.3
DEPDC5	HsaEX1011401	chr22:31860686-31860724	39	0	NA	0	0	0	0	NA	0	4.02	0
DDHD1	HsaEX0018830	chr14:53096117-53096166	50	4.28	84.62	2.64	-0.37	-1.4	-1.9	-2.91	0.03	-13.92	2.82
RASAL2	HsaEX0052394	chr1:178470693-178470723	31	-3.2	0	0.34	-1.73	1.67	2.46	-0.92	-7.13	-1.57	2
KCNAB2	HsaEX0032941	chr1:6091263-6091307	45	-2.74	0	0.47	-0.55	2.31	-1.14	0.11	0	0	-1.45
SYNGAP1	HsaEX0063195	chr6:33442453-33442494	42	0	0	2.1	0	-1.52	-1.25	-0.57	-4.79	1.85	-1.11
STARD9	HsaEX0062309	chr15:42673925-42673963	39	NA	NA	NA	NA	NA	NA	1.08	NA	NA	NA
EZH2	HsaEX0023624	chr7:148836822-148836869	48	0.77	35.21	0.72	0.92	0.45	-0.24	-1.79	0.3	0.57	-0.85
UNC13B	HsaEX0069348	chr9:35291069-35291104	36	1.45	9.23	0.07	-1.31	0.07	-1.89	0.9	-3.54	-2.73	0.37
SLIT2	HsaEX6083753	chr4:20554308-20554340	33	0	NA	0.38	0.2	NA	0	0	NA	0	-0.15
ACTN1	HsaEX1002545	chr14:68921458-68921492	35	0	0	0	0.11	0.05	0	-0.07	0.04	0	0.36
SUPT3H	HsaEX1039622	chr6:44959282-44959322	41	0	0	0	0.32	0	0	0	0	0	0
UNC13B	HsaEX1042971	chr9:35395192-35395233	42	0	0	0	0	0	0	0	0	0	0.3
MAP2	HsaEX6018123	chr2:209703987-209704034	48	1.27	NA	0	0	NA	0	NA	NA	NA	0
DMD	HsaEX1011808	chrX:32412019-32412063	45	NA	NA	NA	NA	NA	NA	NA	NA	NA	NA
CCDC7	HsaEX6088101	chr10:32725351-32725382	32	NA	NA	NA	NA	NA	NA	NA	NA	NA	NA
SDC3	HsaEX0056698	chr1:30879977-30880014	38	NA	NA	NA	NA	NA	NA	NA	NA	NA	NA
SPATA6	HsaEX0061269	chr1:48452159-48452203	45	0	NA	0	0	0	0	NA	NA	NA	0
IQSEC2	HsaEX0032167	chrX:53279622-53279659	38	-4.34	NA	-4.34	-4.34	NA	0	NA	NA	NA	NA

### Sheet: RetLONG, le > 50 bp
GENE	EVENT	COORD	LENGTH	dpsiMSI_EV_HEK293	dpsiMSI_Ctr_HepG2	dpsiSRRM3_EV_HEK293	dpsiSRRM4_EV_HEK293	dpsiSRRM4_CTR_DU154	dpsiSRRM4_CTR_HCT116	dpsiSRRM4_CTR_Hela	dpsiSRRM4_EV_MCF7	dpsi_SRRM4_EV_MDA	dpsiSRRM4_EV_SHSY
REEP6	HsaEX0053010	chr19:1496591-1496671	81	0	0	14.55	15.38	24.96	25.4	NA	21.21	NA	42.47
FANK1	HsaEX1014185	chr10:125992683-125992740	58	NA	NA	NA	NA	NA	21.13	NA	28.88	NA	4.76
AKAP9	HsaEX1003304	chr7:92043282-92043377	96	-0.28	9.88	3.84	8.02	12.55	20.73	18.55	26.24	11.8	10.79
HKR1	HsaEX0030088	chr19:37346423-37346492	70	1.15	6.57	0.93	-0.46	-0.23	7.02	12.13	24.34	-0.07	10.79
MARCH8	HsaEX0037896	chr10:45463747-45463875	129	-0.14	25.6	1.77	5.58	4.62	9.21	15.44	15.05	16.28	23.57
STX3	HsaEX0062706	chr11:59795602-59795712	111	0	5.37	1.83	3.22	1.19	4.75	5.33	11.91	1.7	11.21
DMXL1	HsaEX0020033	chr5:119206834-119206896	63	-0.41	7.56	-1.98	1.52	11.72	6.15	0.9	4.14	7.22	2.05
TTYH3	HsaEX0068288	chr7:2659940-2660040	101	0.67	-4.47	5.28	5.92	-3.19	6.69	6.01	6.82	3.76	11.59
HNRNPU	HsaEX0030310	chr1:244847002-244847101	100	5.47	NA	-0.42	NA	3.09	0.42	-1.34	0	-8.33	11.11
USP24	HsaEX0069646	chr1:55151912-55151971	60	2.23	4.52	4.26	1.14	1.86	8.89	6.85	9.79	9.84	3.34
INTU	HsaEX0031965	chr4:127664741-127664824	84	0	6.06	0	0	0.9	5.46	3.45	0	8.89	-1.52
CACNA2D1	HsaEX0012009	chr7:81957460-81957548	89	-3.67	NA	1.43	-1.65	8.53	NA	-0.85	NA	-10.87	0.98
PCBP3	HsaEX0045796	chr21:45863665-45863759	95	0	NA	2.58	7.17	NA	NA	NA	-2.33	0.1	-1.05
DPY19L2	HsaEX1012303	chr12:63622284-63622347	64	-1.56	NA	1.92	6.43	7.04	NA	NA	-3.2	NA	NA
EFR3A	HsaEX0021760	chr8:131988690-131988740	51	1.77	21.15	0.26	1.96	1.74	6.68	1.94	2.33	4	0.83
TAB3	HsaEX1039877	chrX:30855817-30855932	116	13.78	50.44	-0.66	-0.57	-0.45	1.26	1.3	-0.48	-0.41	6.59
CAMK2B	HsaEX0012215	chr7:44225763-44225891	129	0.91	NA	2.62	NA	NA	NA	NA	NA	NA	5.52
ADGRL3	HsaEX0036254	chr4:62063505-62063633	129	0	NA	3.76	0	NA	NA	NA	NA	NA	0
TPK1	HsaEX1041706	chr7:144600374-144600514	141	0	NA	NA	3.34	-0.2	0	NA	-2.72	0	NA
VPS13B	HsaEX1043552	chr8:99584022-99584206	185	0	0	0	0	-1.92	3.33	1.79	2.16	-2.11	-1.21
HAPLN3	HsaEX0029247	chr15:88892974-88893112	139	0.54	NA	3.14	-0.41	NA	-3.04	NA	NA	3.23	-2
SHROOM2	HsaEX1036911	chrX:9888969-9889117	149	3.93	NA	0	1.98	NA	2.94	NA	-5.95	NA	NA
COBLL1	HsaEX0016156	chr2:164703104-164703220	117	0.25	42.88	1.33	0.93	2.88	-1.47	2.34	-1.63	-4.62	-7.41
LRRC6	HsaEX0036670	chr8:132660493-132660617	125	NA	NA	NA	NA	0	0.84	NA	NA	NA	2.78
AHCYL2	HsaEX0003227	chr7:129388810-129388940	131	0.48	10.55	0.22	0.45	1.26	2.57	-0.79	-3.83	0	-0.45
STXBP5	HsaEX0062768	chr6:147328699-147328782	84	-0.8	0	0.69	0.74	1.19	2.49	1.44	1.93	2.01	0.86
SPAG5	HsaEX0061165	chr17:28582727-28582819	93	0.03	0	0.02	0.09	0.41	0.88	0.75	2.35	0.01	1.26
CLCN5	HsaEX0015550	chrX:50088413-50088484	72	6.39	100	2.34	1.66	0	0.63	-2.22	-3.88	0	2.34
MYCBP2	HsaEX0040932	chr13:77103209-77103310	102	3.83	12.5	-1.33	-0.46	-0.99	-0.29	-0.22	-0.17	2.17	-3.65
UNC13B	HsaEX1042974	chr9:35300166-35301808	1643	0.45	0	1.02	0.92	0.77	-0.15	0.89	-0.48	0.74	2.12
KIF3A	HsaEX1018881	chr5:132708907-132708978	72	0.55	0	0	0	-10.35	-0.18	0	0	NA	1.96
AGPAT3	HsaEX0003110	chr21:43940205-43940331	127	0.17	-0.94	0.68	1.11	1.58	1.84	0.74	-3.52	-2.4	-1.73
EPB41L1	HsaEX0022642	chr20:36205849-36207780	1932	0	0	0	0	-0.19	1.82	1.12	0	0	0.76
UCKL1	HsaEX1042858	chr20:63950759-63951002	244	0.03	9.14	-0.04	-0.35	0.4	0.88	1.52	1.81	-0.72	-1.12
DENND4C	HsaEX0019206	chr9:19337601-19337672	72	-1.47	36.37	-1.89	-1.89	0.46	-0.2	1.06	1.59	-0.77	-2.71
PDZD4	HsaEX0046508	chrX:153807897-153808139	243	0	NA	0	0	NA	NA	NA	1.49	NA	0.28
KCTD5	HsaEX1018507	chr16:2705135-2705193	59	-0.75	-0.26	-0.21	-0.52	0.41	0.63	0.3	1.3	0.18	-0.06
SYNE1	HsaEX1039762	chr6:152168113-152168281	169	0	2.98	0	0	0	0	1.23	-2.13	-4.76	-0.49
VWA8	HsaEX0033721	chr13:41869060-41869189	130	0	19.69	0	1.16	-0.01	0.23	0	0	-0.05	-0.25
ANK3	HsaEX1003662	chr10:60508474-60508625	152	-3.4	NA	0.97	-1.05	NA	0	NA	0	NA	NA
AADAT	HsaEX1001217	chr4:170068907-170068967	61	0.67	7.22	0	0.95	0	0	0	0	0	0.17
RNF219	HsaEX0054087	chr13:78643026-78643135	110	0.35	29.55	0	0	0.92	-0.93	0.84	-0.93	-1.15	0.03
RBL1	HsaEX1030813	chr20:37034559-37034675	117	0.39	0	0	0.85	-0.64	-0.47	0.41	-0.11	0.17	-0.22
CAMSAP1	HsaEX1006888	chr9:135863788-135863847	60	3.85	41.18	0	0	-0.18	0	0.76	0	0	0
ZCCHC7	HsaEX1044518	chr9:37188339-37188458	120	0.11	0	0.76	0.59	0.47	-5.98	0	-1.5	NA	-6.12
MIPOL1	HsaEX0039347	chr14:37265207-37265281	75	-1.47	2.4	-0.85	-0.68	0.69	0.07	-0.66	-2.08	0	NA
KIF1B	HsaEX1018838	chr1:10344090-10344290	201	0	5.88	0	0	0	0.68	-0.75	0	0	0
PLEKHB1	HsaEX0048310	chr11:73655803-73655907	105	-6.86	0	-4	0.53	0	-2.04	NA	NA	NA	0
TRIO	HsaEX1042023	chr5:14464508-14465002	495	0	0	0	0	0.28	0.52	0.38	0	0	0.25
GNB1	HsaEX1015742	chr1:1832232-1832482	251	0.17	-0.03	-0.15	0.27	-0.14	0.08	0.02	-1.03	0.4	0.38
CEP170B	HsaEX1008304	chr14:104879438-104879604	167	0	0	0	0.34	-0.6	-0.34	0	-0.05	0	0
PNO1	HsaEX6013702	chr2:68161215-68161362	148	0	0	0.19	0.17	0	-0.02	0.14	0.19	0.24	0.11
MAP7	HsaEX1022870	chr6:136387619-136387705	87	3.8	NA	-0.22	-0.22	NA	0	0	0.23	NA	NA
KCNMA1	HsaEX1018407	chr10:77108286-77108377	92	NA	NA	NA	NA	0.21	NA	NA	NA	NA	NA
SLIRP	HsaEX7008159	chr14:77710555-77710665	111	-0.02	44.68	-0.06	-0.06	0.04	-0.35	0.05	-0.12	0.2	0
EPB41L3	HsaEX0022673	chr18:5398021-5398143	123	-0.05	NA	0.02	0.18	NA	NA	NA	NA	NA	NA
BSG	HsaEX6091362	chr19:577774-578121	348	-0.02	-0.01	0	0	-0.04	-0.12	0	-0.04	0.02	0.06
R3HDM2	HsaEX0051546	chr12:57304473-57304561	89	0.54	0	-0.43	-0.2	0.03	-0.31	-0.91	-0.82	-0.16	-0.44
MARCH1	HsaEX0037859	chr4:163612339-163613038	700	NA	NA	NA	NA	NA	NA	NA	NA	NA	NA
ESRRG	HsaEX0023225	chr1:216715074-216715249	176	NA	NA	NA	NA	NA	NA	NA	NA	NA	NA
GPR160	HsaEX0028349	chr3:170083365-170083522	158	0	46.51	0	0	-1.82	-0.38	NA	-0.83	0	NA
DNAJC1	HsaEX0020264	chr10:21906423-21906516	94	0	6.86	0	0	-1.1	-0.28	0	-0.15	0	-1.05
MCF2L	HsaEX0038223	chr13:113090068-113090151	84	-2.13	0	-2.13	-2.13	NA	0	NA	-1.23	NA	-0.58
MOK	HsaEX1024021	chr14:102240452-102240550	99	0	0	0	0	-0.36	0	0	0	0	0
EPS15	HsaEX1013292	chr1:51442817-51442899	83	0	0	0	0	0	0	0	0	0	0
EPB41L1	HsaEX0022628	chr20:36200873-36200977	105	0	0	0	0	0	0	0	0	0	0
COBL	HsaEX1009263	chr7:51156253-51156488	236	0	0	0	0	-0.32	0	-0.18	0	NA	NA
DOCK8	HsaEX0020661	chr9:284375-284567	193	0	NA	0	0	0	NA	NA	0	NA	NA
MAP6	HsaEX1022863	chr11:75598886-75598937	52	0	NA	0	NA	NA	NA	NA	NA	NA	0
KIAA0586	HsaEX1018644	chr14:58494455-58494524	70	0	NA	0	0	0	0	0	-0.91	0	0
MICALL2	HsaEX1023640	chr7:1443577-1443724	148	0	0	0	0	0	0	0	0	0	0
ITGA9	HsaEX1018002	chr3:37507421-37507541	121	NA	NA	NA	NA	NA	NA	NA	NA	NA	0
EPB41L3	HsaEX0022672	chr18:5400969-5401043	75	-0.04	NA	-0.86	-0.13	NA	NA	NA	NA	NA	NA
TIAM2	HsaEX1040776	chr6:154863743-154863898	156	-9.63	NA	-13.33	-13.33	NA	-0.16	NA	NA	NA	-1.49
