## Supplementary Tables for "Specialization of the photoreceptor transcriptome by *Srrm3*-dependent microexons is required for outer segment maintenance and vision": Table_S8.xlsx

### Sheet: ONL
ONL thickness (μm)	5 dpf		10 dpf
	WT		WT
fish1	10.064	fish1	9.373
	9.526		7.846
	8.289		7.887
fish2	8.617	fish2	12.215
	9.126		9.803
	7.836		9.975
fish 3	9.494	fish 3	9.852
	10.285		9.646
	11.153		10.479
fish 4	8.233	fish 4	11.425
	10.661		11.051
	12.666		8.339
	srrm3 MUT		srrm3 MUT
fish1	7.718	fish1	3.478
	8.371		3.291
	6.405		4.593
fish2	6.46	fish2	3.017
	5.934		2.532
	6.544		0
fish 3	7.017	fish 3	3.424
	8.756		4.099
	6.68		3.563
fish 4	8.637	fish 4	2
	5.522		3.2
	7.376		0

### Sheet: CASPASE3
	number apoptotic cells/ONL
	WT	srrm3 MUT
fish 1	0	5
fish 2	0	6
fish 3	0	11
fish 4	0	5
