## Supplementary Tables for "Specialization of the photoreceptor transcriptome by *Srrm3*-dependent microexons is required for outer segment maintenance and vision": Table_S10.xlsx

### Sheet: srrm3 MUT
Genotype	ERG 1%	ERG 10%	ERG 100%		Genotype	ERG 1%	ERG 10%	ERG 100%		Genotype	ERG 1%	ERG 10%	ERG 100%
MUT	3.1912	6.48022	10.0198		HET	2.75362	0.75	1.9823		WT	0.00352	0.13798	0.63222
MUT	2.08846	3.70968	5.44606		HET	2.64152	5.69656	7.83282		WT	2.48848	5.3601	7.8272
MUT	0.56146		0.38268		HET	2.6247	6.72764	9.61034		WT	4.08602	7.08566	9.74366
MUT	0.01726	0.71174	3.39112		HET	3.30308	7.34526	10.1257		WT	2.1771	4.98484	5.36874
MUT	0.2596		1.97912		HET	3.52074	6.67742	7.77768		WT	3.22954	6.52178	8.31994
MUT	0.08148	0.36496	1.34556		HET	3.60196	7.43392	9.80874		WT	2.5323	4.03836	4.5539
MUT	0.24614	0.3951	1.92772		HET	2.49134	4.74664	7.561		WT	1.5072	3.76576	4.54814
MUT	0.058	0.15622	0.24912		HET	3.79084	6.64112	9.27092		WT	2.71524	4.82726	6.26386
MUT	0.03786	0.7938	1.6152		HET	3.6183	8.47582	10.1474		WT	1.47974	2.00874	3.46608
MUT	0	0.66458	1.1158		HET	3.21838	5.89398	8.27134		WT	4.3921	7.36474	9.89554
MUT		0.23994	0.2396		HET	1.70722	2.96412	2.46602		WT	4.64436	8.08128	10.1276
MUT		4.49482	5.96204		HET	1.27712	2.81704	4.36356		WT	4.81956	8.79848	13.2462
MUT	0.23864	1.75562	3.13332		HET	3.33092	7.32142	11.1935		WT	3.1849	5.03844	7.72568
MUT	0.08778		0.11448		HET	3.6109	7.83732	10.0193		WT	3.86536	8.16462	11.0165
MUT	0.71676	2.08518	3.36814		HET	2.27728	3.9138	5.49144		WT	4.18872	7.44688	9.68342
MUT	0.33404		0.38938		HET	3.87854	6.38258	9.3562		WT	1.4592	3.15026	6.96
MUT	0.37348	1.02418	2.28176		HET	2.55872	6.21206	7.2818		WT	4.89016	4.5622	5.07996
MUT	1.95202	3.6266	4.16174		HET	7.23024	7.92444			WT	6.54562	6.83616	9.71594
MUT	0	0.27858	0.3648		HET	2.76538	5.69008	5.88628
MUT	0.23968	0.28008	0.25714		HET	2.06752	4.63988	7.41196		average	3.42386	5.7668	7.85543
MUT		0.38104	0.3368		HET	3.37282	5.76986	7.405		sd	1.42792	1.94821	2.7077
MUT	0.57896	1.04808	1.9117		HET	4.69822	7.1359	8.9798		n	17	17	17
					HET	1.9558	4.53614	7.38876		sem	0.346321	0.472511	0.656713
average	0.340186	1.14378	1.72636		HET	3.61392	6.99446	9.49808
sd	0.469048	1.27154	1.60301		HET	3.482	7.73948	10.5451
n	17	16	20		HET	3.67368	6.38228	8.81336
sem	0.113761	0.317886	0.358443		HET	3.46072	4.4572	7.65328
					HET	1.38568	2.61886	3.24948
					HET	3.83092	5.8382	10.7173
					HET	3.07484	5.36172	6.26808
					HET	2.80552	3.56012	6.28254
					HET	1.67168	3.10254	5.44242
					HET	4.64774	4.34326	6.66578
					HET	2.47246	2.73478	3.41974
					HET	4.3832	4.61254	6.64038
					HET	4.41064	4.70962	7.58998
					average	3.22979	5.57475	7.65461
					sd	1.14422	1.69428	2.25682
					n	34	34	33
					sem	0.196233	0.290566	0.392862

### Sheet: srrm3 srrm4 DMUT
Genotype	ERG 1%	ERG 10%	ERG 100%		Genotype	ERG 1%	ERG 10%	ERG 100%		Genotype	ERG 1%	ERG 10%	ERG 100%
HET	2.5309	3.97126	6.60108		WT	1.78436	4.24956			MUT	0.18684	0.3199	0.30912
HET	2.48948	4.85852			WT	3.62462	6.88688	8.94636		MUT	0	0	0
HET	2.31246	4.31156	5.64484		WT	2.10262	2.95232	3.70492		MUT	0	0	0
HET	3.31588				WT	3.82144	7.53252	8.62282		MUT
HET	4.8592	7.0585	8.14544		WT	1.30386	2.46436	2.91668		MUT	0.26566	0.56436	0.85646
HET	0.68334	3.271			WT	0	0	0		MUT	0.0821	0.34978	0.42084
HET	1.62358	2.52842	2.5243		WT	2.3347	5.11858	7.54248		MUT	0		0.20424
HET	3.13174	7.1164	8.70062		WT	5.4871	10.1682	13.2863		MUT		0.0179	0.29244
HET	0	0	0		WT	4.83732	8.61508	10.9499		MUT	0	0	0
HET	3.09638	7.1409	10.1584		WT	3.14966	6.12842	8.75598		MUT	0.3696	0.37382	0.31862
HET	3.72352	13.2901	19.5432		WT	3.16396	7.24464	10.4976		MUT	0	0	0.94298
HET	2.26358	7.28544	10.0394		WT	4.1704	6.93442	7.80118		MUT	0	0	0.3261
HET	2.42818	4.6403	4.38428		WT	2.00724	6.6751	11.0782		MUT	0	0	0
HET	2.38564	5.60594	8.4117		WT	1.97456	3.73938	4.20072		MUT	0	0	0
HET	0.79078	1.67068	2.84668		WT	3.51362	7.41622	12.4263		MUT	0	0
HET	4.44736	8.84954	8.55464		WT	3.74358	7.10838	11.7844		MUT	0.50212	0.28508	0.77508
HET	1.36156	3.52462	2.27034		WT	2.08516	5.01338	8.1569		MUT	0	0.85288	1.24034
HET	1.90348	3.57086	5.18482		WT	1.17626	3.2087	5.39678		average	0.0937547	0.184248	0.379081
HET	2.76652	6.42744	8.44142		WT	2.63054	5.1067	6.34628		sd	0.162372	0.264941	0.397685
HET	5.2005	9.68976	10.7729		WT	5.48218	5.76894	12.09		n	15	15	15
HET	3.12582	5.50194	7.26774		WT	5.68306	5.02566	9.16454		sem	0.0419242	0.0684074	0.102682
HET	5.10674	9.2078	10.8287		WT	2.4991	3.7496	6.91826
HET	1.0622	2.13506	3.35912		WT	1.45008	5.56154	10.0578
HET	2.0328	5.87934	9.13104		average	2.95763	5.50733	8.21111
HET	5.4222	7.53044	7.62132		sd	1.50413	2.2407	3.40269
HET	3.79744	5.95824	6.32062		n	23	23	22
HET	1.27672	3.72154			sem	0.313634	0.467219	0.725457
average	2.70881	5.56714	7.25011
sd	1.44987	2.86413	4.01244
n	27	26	23
sem	0.279028	0.561702	0.836651
