## Supplementary Tables for "Specialization of the photoreceptor transcriptome by *Srrm3*-dependent microexons is required for outer segment maintenance and vision": Table_S11.xlsx

### Sheet: hg38
SampleName	GroupName	Excluded
Adipose_b	Adipose
Adipose_c	Adipose
Adipose_d	Adipose
Adrenal_b	Adrenal
Adrenal_c	Adrenal
Amnion	Amnion
Astrocytes	Astrocytes
Bladder_a	Bladder
Breast_a	Breast
Chorion	Chorion
CL_293T	Clines
CL_Gm12878	Clines
CL_HeLa	Clines
CL_K562	Clines
CL_LP1	Clines
CL_MB231	Clines
CL_MCF7	Clines
CL_PNT2	Clines
Decidua	Decidua
Colon_b	Digestive_tract
Colon_sigmoid	Digestive_tract
Colon_transverse	Digestive_tract
Small_intestine	Digestive_tract
Stomach_a	Digestive_tract
Stomach_b	Digestive_tract
Embr_2C_a_A	Early_Dev
Embr_2C_a_B	Early_Dev
Embr_4C_a_A	Early_Dev
Embr_4C_a_B	Early_Dev
Embr_4C_a_C	Early_Dev
Embr_8C_a_A	Early_Dev
Embr_8C_a_B	Early_Dev
Embr_8C_a_C	Early_Dev
Embr_8C_a_D	Early_Dev
Embr_Morula_a_A	Early_Dev
Embr_Morula_a_B	Early_Dev
EndomStromCells	EndomStromCells
EndothCells	EndothCells
Brain_Endoth	Endothelium
EpithelialCells	EpithelialCells
Breast_Epith_a	Epithelium
Placenta_Epith	Epithelium
ESC_H1_a	ESC
ESC_H1_b	ESC
ESC_H1_c	ESC
ESC_H1_d	ESC
ESC_H9_a	ESC
ESC_H9_b	ESC
Fibroblasts	Fibroblasts
Heart_a	Heart	Neural,Retina,Muscle
Heart_b	Heart	Neural,Retina,Muscle
Heart_c	Heart	Neural,Retina,Muscle
Embr_ICM_a_A	ICM
Bone_marrow_a	Immune_hematopoiesis
Bone_marrow_b	Immune_hematopoiesis
Bone_marrow_c	Immune_hematopoiesis
Lymph_node_b	Immune_hematopoiesis
Lymph_node_c	Immune_hematopoiesis
Microglia	Immune_hematopoiesis
MonoNucCells	Immune_hematopoiesis
Spleen_a	Immune_hematopoiesis
Spleen_b	Immune_hematopoiesis
Thymus_a	Immune_hematopoiesis
Thymus_b	Immune_hematopoiesis
iPS_a	iPSC
iPS_b	iPSC
Kidney_d	Kidney
Kidney_e	Kidney
Kidney_f	Kidney
Liver_a	Liver
Liver_b	Liver
Liver_c	Liver
Lung_b	Lung
Lung_e	Lung
Lung_f	Lung
Melanocytes	Melanocytes
MSC	MSC
Muscle_b	Muscle	Neural,Retina,Heart
Muscle_d	Muscle	Neural,Retina,Heart
Muscle_e	Muscle	Neural,Retina,Heart
NCC_Cranial_c	NCC
NCC_default_b	NCC
NCC_Enteric_b	NCC
NCC_Melano_biased_b	NCC
Cerebellum_a	Neural	Retina,Heart,Muscle
Cerebellum_c	Neural	Retina,Heart,Muscle
Cortex	Neural	Retina,Heart,Muscle
Frontal_Gyrus_old	Neural	Retina,Heart,Muscle
Frontal_Gyrus_young	Neural	Retina,Heart,Muscle
Neurons	Neural	Retina,Heart,Muscle
Neurons_Cortex_KCl_0h	Neural	Retina,Heart,Muscle
Neurons_Cortex_KCl_1h	Neural	Retina,Heart,Muscle
Neurons_Cortex_KCl_6h	Neural	Retina,Heart,Muscle
Whole_Brain_b	Neural	Retina,Heart,Muscle
Oligodendrocytes	Oligodendrocytes
Oocyte_a_A	Oocyte_a
Ovary_a	Ovary
Ovary_b	Ovary
Placenta_a	Placenta
Placenta_b	Placenta
Placenta_c	Placenta
Prostate_b	Prostate
Prostate_c	Prostate
Prostate_d	Prostate
Retina_a	Retina	Neural,Heart,Muscle
Retina_macular	Retina	Neural,Heart,Muscle
Retina_peripheral	Retina	Neural,Heart,Muscle
Skin_a	Skin
Skin_b	Skin
Skin_c	Skin
Skin_d	Skin
Embr_TE_a_A	TE
Embr_TE_a_B	TE
Testis_a	Testis
Testis_b	Testis
Testis_c	Testis
Thyroid_b	Thyroid
Thyroid_c	Thyroid
Thyroid_d	Thyroid
Zygote_a_A	Zygote_a

### Sheet: mm10
SampleName	GroupName	Excluded
Brown_Adipose	Adipose
FatPad_a	Adipose
FatPad_b	Adipose
MammGland_a	Adipose
MammGland_b	Adipose
MammGland_c	Adipose
White_Adipose	Adipose
Adrenal_a	Adrenal
Adrenal_b	Adrenal
Adrenal_c	Adrenal
Astrocytes	Astrocytes
Bladder_a	Bladder
Bladder_b	Bladder
Bladder_c	Bladder
CL_3T3_a	Clines
CL_3T3_b	Clines
CL_CH12	Clines
CL_MEL	Clines
Colon_a	Digestive_tract
Colon_b	Digestive_tract
Colon_c	Digestive_tract
Intestine_small_a	Digestive_tract
Intestine_small_b	Digestive_tract
Stomach_a	Digestive_tract
Stomach_b	Digestive_tract
Stomach_c	Digestive_tract
Embr_16C_c_A	EarlyDev
Embr_16C_c_B	EarlyDev
Embr_16C_c_C	EarlyDev
Embr_2C_a	EarlyDev
Embr_2C_b	EarlyDev
Embr_2C_c	EarlyDev
Embr_4C_a	EarlyDev
Embr_4C_b	EarlyDev
Embr_8C_a	EarlyDev
Embr_8C_b	EarlyDev
Oocyte_a	EarlyDev
Oocyte_b	EarlyDev
Zygote_be_A	EarlyDev
Zygote_c_A	EarlyDev
Brain_Endothelium	Endothelium
Keratinocytes	Epithelial
Skin_a	Epithelial
Skin_b	Epithelial
Skin_c	Epithelial
ESC_CGR8	ESC
ESC_D3	ESC
ESC_E14	ESC
ESC_J1	ESC
ESC_OS25_TT2	ESC
ESC_v65	ESC
MEF_a	Fibroblast
MEF_b	Fibroblast
MEF_c	Fibroblast
Heart_a	Heart	Neural,Retina,Muscle
Heart_b	Heart	Neural,Retina,Muscle
Heart_c	Heart	Neural,Retina,Muscle
Heart_d	Heart	Neural,Retina,Muscle
Embr_ICM_early_c_A	ICM
Embr_ICM_early_c_B	ICM
Embr_ICM_mid_c_A	ICM
Embr_ICM_mid_c_B	ICM
Bone_marrow	Immune_hematopoiesis
Erythroblasts_a	Immune_hematopoiesis
Erythroblasts_b	Immune_hematopoiesis
Lymph_node_a	Immune_hematopoiesis
Lymph_node_b	Immune_hematopoiesis
Monocytes_ab	Immune_hematopoiesis
Monocytes_c	Immune_hematopoiesis
Spleen_a	Immune_hematopoiesis
Spleen_b	Immune_hematopoiesis
Spleen_c	Immune_hematopoiesis
Thymus_a	Immune_hematopoiesis
Thymus_b	Immune_hematopoiesis
Thymus_c	Immune_hematopoiesis
iPS_a	iPSC
iPS_b	iPSC
Kidney_a	Kidney
Kidney_b	Kidney
Kidney_c	Kidney
Liver_a	Liver
Liver_b	Liver
Liver_c	Liver
Lung_a	Lung
Lung_c	Lung
Lung_d	Lung
Microglia	Microglia
Muscle_a	Muscle
Muscle_b	Muscle
Muscle_c	Muscle
Myelinated_Oligod	Myelinated_Oligod
CL_C2C12_a	Myoblast
CL_C2C12_b	Myoblast
Embr_E11_FNP	NCC
Embr_E11_Md	NCC
Embr_E11_Mx	NCC
Embr_E11_PA2	NCC
Cerebellum_a	Neural	Retina,Heart,Muscle
Cerebellum_b	Neural	Retina,Heart,Muscle
Cerebellum_c	Neural	Retina,Heart,Muscle
Cortex_a	Neural	Retina,Heart,Muscle
Cortex_b	Neural	Retina,Heart,Muscle
Frontal_Lobe	Neural
Hippocampus	Neural	Retina,Heart,Muscle
Hypothalamus	Neural	Retina,Heart,Muscle
Neurons_a	Neural	Retina,Heart,Muscle
Neurons_b	Neural	Retina,Heart,Muscle
Neurons_KCl_0h	Neural	Retina,Heart,Muscle
Neurons_KCl_3h	Neural	Retina,Heart,Muscle
Thalamus	Neural	Retina,Heart,Muscle
Whole_Brain_a	Neural	Retina,Heart,Muscle
Whole_Brain_b	Neural	Retina,Heart,Muscle
New_Oligod	New_Oligod
Ovary_a	Ovary
Ovary_b	Ovary
PGC_E13_5	PGC
PGC_E9_5_11_5	PGC
Placenta_a	Placenta
Placenta_c	Placenta
Placenta_d	Placenta
Prostate_a	Prostate
Prostate_b	Prostate
Cones_a	Retina	Neural,Heart,Muscle
Retina_a	Retina	Neural,Heart,Muscle
Retina_b	Retina	Neural,Heart,Muscle
Retina_c	Retina	Neural,Heart,Muscle
Rods_a	Retina	Neural,Heart,Muscle
Embr_TE_early_c_A	TE
Embr_TE_late_c_A	TE
Embr_TE_late_c_B	TE
Embr_TE_mid_c_A	TE
Embr_TE_mid_c_B	TE
Embr_TE_mid_c_C	TE
Testis_a	Testis
Testis_b	Testis
Testis_c	Testis
Thyroid_a	Thyroid
Thyroid_b	Thyroid

### Sheet: galGal6
SampleName	GroupName	Excluded
Abdominal_Fat_a	Adipose
Abdominal_Fat_b	Adipose
Abdominal_Fat_c	Adipose
Gizzard_Fat	Adipose
Tibial_bone	Bone
Bursa	Bursa
Bursa_Fem	Bursa
Bursa_Male	Bursa
Cecal_Tonsils_a	Cecal_Tonsils
Cecal_Tonsils_b	Cecal_Tonsils
Cecal_Tonsils_c	Cecal_Tonsils
CL_DF1	Clines
CL_DT40_a	Clines
CL_DT40_b	Clines
Colon_a	Digestive_tract
Duodenum	Digestive_tract
Ileum_a	Digestive_tract
Ileum_b	Digestive_tract
Small_Intestine	Digestive_tract
Embr_Blastoderm_Fem	EarlyDev
Embr_Blastoderm_Male	EarlyDev
Embr_EGKI_A	EarlyDev
Embr_EGKIII_A	EarlyDev
Embr_EGKVI_A	EarlyDev
Embr_EGKVIII_A	EarlyDev
Embr_EGKX_A	EarlyDev
Embr_PrimStreak	EarlyDev
Embr_StageX_a	EarlyDev
Embr_StageX_b	EarlyDev
Embr_StageX_c	EarlyDev
Heart_a	Heart	Retina,Neural,Muscle
Heart_b	Heart	Retina,Neural,Muscle
Heart_Fem	Heart	Retina,Neural,Muscle
Heart_Male	Heart	Retina,Neural,Muscle
BMD_Macrophages	Immune_hematopoiesis
Spleen_a	Immune_hematopoiesis
Spleen_b	Immune_hematopoiesis
Spleen_Fem	Immune_hematopoiesis
Spleen_Male	Immune_hematopoiesis
Kidney_a	Kidney
Kidney_b	Kidney
Kidney_Fem	Kidney
Kidney_Male	Kidney
Liver_a	Liver
Liver_b	Liver
Liver_Fem	Liver
Liver_Male	Liver
Lung_a	Lung
Lung_b	Lung
Lung_Fem	Lung
Lung_Male	Lung
Muscle_a	Muscle	Retina,Heart,Neural
Muscle_b	Muscle	Retina,Heart,Neural
Muscle_c	Muscle	Retina,Heart,Neural
Muscle_Fem	Muscle	Retina,Heart,Neural
Muscle_Male	Muscle	Retina,Heart,Neural
Whole_Brain	Neural	Retina,Heart,Muscle
Brain_Fem	Neural	Retina,Heart,Muscle
Brain_Male	Neural	Retina,Heart,Muscle
Cerebellum_a	Neural	Retina,Heart,Muscle
Cerebellum_b	Neural	Retina,Heart,Muscle
Telencephalon	Neural	Retina,Heart,Muscle
Ovary_a	Ovary
Ovary_b	Ovary
Ovary_c	Ovary
Ovary_d	Ovary
Retina_ZT0	Retina	Neural,Heart,Muscle
Retina_ZT12	Retina	Neural,Heart,Muscle
Retina_ZT16	Retina	Neural,Heart,Muscle
Retina_ZT20	Retina	Neural,Heart,Muscle
Retina_ZT4	Retina	Neural,Heart,Muscle
Retina_ZT8	Retina	Neural,Heart,Muscle
Skin_a	Skin
Skin_b	Skin
Testis_a	Testis
Testis_b	Testis
Testis_c	Testis
Thymus	Thymus
Thyroid	Thyroid
Trachea	Trachea
Zygote_a	Zygote

### Sheet: danRer10
SampleName	GroupName	Excluded
Adipose_a	Adipose
Bergmann_glia	Bergmann_glia
Intestine_A	Digestive_tract
Embr_Gata1_cells	Gata1_cells
Gills_A	Gills
Granulocytes	Immune_hematopoiesis
Spleen_A	Immune_hematopoiesis
Kidney_A	Kidney
Liver_A	Liver
Heart_A	Muscle	Neural,Retina,Heart
Muscle_A	Muscle	Neural,Retina,Heart
Muscle_B	Muscle	Neural,Retina,Heart
Brain_4_fem	Neural	Retina,Heart,Muscle
Brain_4_male	Neural	Retina,Heart,Muscle
Brain_A	Neural	Retina,Heart,Muscle
Brain_Telenc	Neural	Retina,Heart,Muscle
Cerebellum	Neural	Retina,Heart,Muscle
Forebrain_Cont	Neural	Retina,Heart,Muscle
Granule_cells	Neural	Retina,Heart,Muscle
Hindbrain_Cont	Neural
Midbrain_Cont	Neural	Retina,Heart,Muscle
Neurons_HuC_72hpf	Neural	Retina,Heart,Muscle
Purkinje_cells	Neural	Retina,Heart,Muscle
Ovary_A	Ovary
Pancreas_Acinar	Pancreas_Acinar
Pancreas_CAC	Pancreas_Acinar
Pancreas_AlphaCells	Pancreas_Endocrine
Pancreas_BetaCells	Pancreas_Endocrine
Pancreas_DeltaCells	Pancreas_Endocrine
Pect_Fin	Pect_Fin
Retina_Adult_a	Retina	Neural,Heart,Muscle
Retina_Adult_b	Retina	Neural,Heart,Muscle
Skin	Skin
SwimBladder	SwimBladder
Sperm	Testis
Testis_A	Testis
