## Supplementary Tables for "Specialization of the photoreceptor transcriptome by *Srrm3*-dependent microexons is required for outer segment maintenance and vision": Table_S12.xlsx

### Sheet: Sheet1
Name	Sequences
CC2D2A_F	TGCAAAACAATATTTTCTTCTTGCTG
CC2D2A_R	CGCTTTTGTTCTGCCAGCTTG
ARL6_F	GGAGAAGGCTTGCAAGAAGGT
ARL6_R	TGAAAATTGCTGAGGTTTCCAACT
CKAP5_F	GAAGAGAAACCTCAGCGTGCA
CKAP5_R	CAGGATGCCCACTCATGCTTC
DYNC2H1_F	AGGCCTACCATCAGATGACCT
DYNC2H1_R	ACCACTCTGTAGCTTGGGAAGA
PROM1_F	TCTTACAGAAGGCATATGAATCCA
PROM1_R	AATACCCCACCAGAGGCATCA
IMPDH1_F	GATTGAGGGTGGTGTCCATGG
IMPDH1_R	CAAAAGTGGACACTGGGGTGC
TAB3_F	TTCCCTGAAATTCCAGAGGGC
TAB3_R	TGTACCAGTGTTCGACCACCA
MBD1_F	AGCCGAGGGTGTGGAGTATG
MBD1_R	CAGCCATCTTGGAGTCACAGC
srrm3_F	CTCCATAAAGCTGGGCGAGT
srrm3_R	GTCCTCATCATTCAGACGCAG
srrm4_F	CCGATGAGAAAGAGGAGAAGG
srrm4_R	ACAATTTGTGCTGCTGTGAGA
